# Integrated genomic analyses reveal hierarchical organisation of quantitative resistance to biologically distinct soil-borne pathogens in wheat

**DOI:** 10.64898/2026.10.14.758312

**Authors:** Shree R. Pariyar, Said Dadshani, Abdelfattah A. Dababat, Gül Erginbas-Orakci, Samer Habash, Nuan Wen, Florian M. W. Grundler, Jens Léon

**Author notes:** Salk Institute for Biological Studies, La Jolla, CA, USA.

## Abstract

- Quantitative disease resistance is essential for durable crop protection, yet how numerous small-effect loci are organised across genomic and functional scales remains poorly understood.
- We investigated resistance to four distinct soil-borne pathogens in bread wheat (*Triticum aestivum*) by integrating genome-wide association mapping, linkage disequilibrium (LD)-defined hotspot analysis, comparative genomics, epistatic network analysis, haplotype analysis, functional annotation, transcriptomics and experimental evaluation.
- Resistance was highly polygenic and pathogen- and environment-dependent, with associated loci distributed across all three wheat subgenomes. Approximately two-thirds of hotspot components were shared among pathosystems, although evidence for excess sharing varied among comparisons and null models. Epistatic hubs were enriched within shared components, while interaction networks were dominated by interchromosomal and cross-subgenome interactions. Haplotype effects depended on local genomic context. Despite limited sharing of individual genes, convergence increased at the putative gene-family and broader defence-related functional levels.
- These findings support a hierarchical framework of quantitative resistance encompassing pathogen- and environment-dependent genomic architectures, partially shared genomic regions, local haplotypes and genetic interaction networks, with increasing convergence at broader functional levels. Limited transferability of individual marker associations in the independent panel further highlights the potential of multilocus breeding strategies integrating favourable haplotypes, recurrent genomic regions and diverse resistance mechanisms.
