## Supporting tables 1-17 for "Integrated genomic analyses reveal hierarchical organisation of quantitative resistance to biologically distinct soil-borne pathogens in wheat": Table S1.xlsx

### Sheet: Table S1
Table S1. Bread wheat association panel used in this study. Accession information, population-structure assignments and phenotypic responses to Heterodera filipjevi, H. latipons, Fusarium culmorum and F. pseudograminearum under the evaluated growth-room and greenhouse conditions.
SN	Entry	Nursery	ACCNO	CName	SELHX	CID	Origin	Status	PC 1 (6.19)	PC 2 (1.10)	PC 3 (1.35)	Sub-population	Heterodera filipjevi			Heterodera latipons		Fusarium culmorum crown rot				Fusarium pseudograminearum crown rot
													Status	Cysts/5 rep	Host status	Cysts/8 rep	Host status	CR score/10 reps at GR (1-5)	Host status	CR score/8 reps at GH (1-5)	Host status	CR score/8 reps at GH (1-5)	Host status
1	1	11CBWF	951327	KINACI97	-7M-0M-8M-1M-3WM-0WM-4WM-2WM-0WM	SWM12289	MX-BD	C	7.59066	-16.0806	4.57316	Admixed	C	24	HS	13.55	S	3	MS	3.125	S	2	MR
2	2	11CBWF	10580	KROSHKA			RUS	C	54.6316	12.4491	-21.9488	G2	C	18	S	12.475	S	2.1	MS	2.375	MS	2.75	MS
3	3	11CBWF	30689	POBEDA 50			RUS	C	57.9463	11.1757	-12.1538	Admixed	C	21.3333	HS	9.4375	MS	3	MS	2	MR	3	S
4	4	11CBWF	80951	OBRII/DNESTREANCA25//ILICIOVCA/OD.CRASNOCOLOS			Moldova	BL	62.9486	4.99221	-8.04926	G2	BL	19.5	HS	9.375	MS	3.4	S	3.125	S	3.125	S
5	6	11CBWF	20966	L 4224 K 12			KR-RUS	BL	35.8027	29.6027	39.1025	Admixed	BL	10.3333	MS	4.9625	MR	2.2	MS	2.25	MS	2.125	MS
6	7	11CBWF	17	8023.16.1.1/KAUZ	-0SE-0YC-1YE-0YC-2YC-0YC	C3W92WM00378S	MX-TCI	BL	-45.5852	70.0431	28.6629	Admixed	BL	10	MR	6.55	MR	3.4	S	2.875	MS	3.125	S
7	8	11CBWF	70404	CUPRA-1/3/CROC1/AE.SQUARROSA (224)//2*OPATA/4/PANTHEON	-030YE-0E-2E-0E-2E-0E	TCI992280	TCI	BL	-8.2213	-22.2984	19.1693	Admixed	BL	24.8333	HS	5.825	MR	4	HS	3.125	S	2.75	MS
8	9	11CBWF	70028				TCI	C	35.7452	29.5031	38.8294	Admixed	C	24.3333	HS	4.1	R	2.6	MS	3.625	S	2.75	MS
9	11	11CBWF	50179	BONITO//KAREE/TUGELA	-0AP-0AP-0YE-5YE-0YE-3YE-0YE	TCI97AP 039	TCI	BL	-24.6092	2.1585	-13.9212	Admixed	BL	19.8333	HS	7.2375	MR	2.4	MS	3.75	S	2.25	MS
10	12	11CBWF	10634	CETINEL 2000	-6H-0YC-0R-1YC-0YC-0E	OWC852672	TR-ESK	C	-23.5459	86.4211	-17.7757	Admixed	C	18.1667	S	6.5625	MR	1.8	MR	3	MS	3.125	S
11	13	11CBWF	40569	OR941611			USA-OR	C	-2.08039	-12.2811	4.08159	Admixed	C	14.6667	MS	3.725	R	3.2	S	3.125	S	3.125	S
12	14	11CBWF	30164	KS82W409/SPN//TAM106/TX78V3630	-0SE-0YC-0E-1YE-0YE-2YM-0YM	TCI951385	TCI	BL	3.52461	-22.7445	14.4016	Admixed	BL	16.8333	S	4.375	R	1.6	MR	3.25	S	3	S
13	15	11CBWF	40347	MAHON DEMIAS/3/HIM/CNDR//CA8055	-0AP-0YC-4E-0E-3K-0YK	TCI960471	TCI	BL	5.12256	-25.6046	14.8814	Admixed	BL	21.3333	HS	12.375	S	3.7	S	3.25	S	3.25	S
14	17	11CBWF	8	KOLLEGA			RUS	C	41.9002	43.2147	35.3989	Admixed	C	20.1667	HS	9.175	MS	2.7	MS	2	MR	2.875	MS
15	19	11CBWF		MOSKVICH			RUS-KRAS	C	60.6722	12.0297	-19.2376	G2	C	11.3333	MS	8.6125	MS	3.5	S	2.5	MS	2.875	MS
16	20	11CBWF		POSTROCK			US-AGRIPRO	C	-78.8995	-26.4379	8.75571	G1	C	12.5	MS	4.5125	MR	3.4	S	3.375	S	3.125	S
17	21	11CBWF	90874	Alamoot/3/Alvd//Aldan"s"/IAS58/4/Alamoot/Gaspard			IR-KARAJ	BL	-3.96162	-4.50064	-5.65856	Admixed	BL	20.3333	HS	9.1	MS	3.3	S	2.625	MS	2.25	MS
18	22	11CBWF	100019	KS2016/Trego		ARS05-1034	US-ARS-NC	BL	8.36327	-31.6896	32.0742	Admixed	BL	6.33333	MR	4.5125	MR	4.3	HS	2.75	MS	3	S
19	23	11CBWF	100733	MV-TOLDI			HUN	C	28.4582	5.47723	18.5644	Admixed	C	18	S	12.2	S	4.1	HS	3.5	S	3.125	S
20	25	11CBWF	100676	LCR/SERI/3/MEX-DW/BACA//VONA/4/TAM200/JI5418	-0AP-DH16	ICWH99018	SYR	BL	-25.5469	44.2396	64.7525	Admixed	BL	21	HS	8.175	MS	4.4	HS	3.375	S	2.75	MS
21	26	11CBWF	980135	VICTORYA			UKR	C	43.8769	19.8991	-13.9415	Admixed	C	22.3333	HS	4.825	MR	1.4	MR	2	MR	2.25	MS
22	29	11CBWF	261	VORONA/KAUZ//1D13.1/MLT	-0SE-0YC-*-3YE-3YC-0YC	CIT937111	TCI	BL	-28.6837	83.6948	14.6462	Admixed	BL	19.3333	S	5.2	MR	1.8	MR	3.25	S	3.5	S
23	30	11CBWF	090068	RSK/CA8055//CHAM6/4/NWT/3/TAST/SPRW//TAW12399.75	-0AP-0AP-25AP-0AP-4AP-0AP	TCI-02-47	TCI	BL	-3.6566	-13.9964	-3.66528	Admixed	BL	17.3333	S	4.7875	MR	2.2	MS	3.125	S	2.875	MS
24	34	11CBWF	90495	PYN/BAU/3/KAUZ//KAUZ/STAR	-030YE-30E-6E-0E-1E-0E	C3W01WM00586S	MX-TCI	BL	11.3531	-47.5224	20.7712	Admixed	BL	21.5	HS	11.025	MS	2.1	MS	3	MS	2.875	MS
25	35	11CBWF		VEE#8//JUP/BJY/3/F3.71/TRM/4/BCN/5/KAUZ/6/163	-030YE-0E-1E-0E-2E-0E	TCI992192	TCI	BL	-49.4563	45.7847	13.6511	Admixed	BL	25.6667	HS	4.5125	MR	3.2	S	3.125	S	2.875	MS
26	36	11CBWF		DORADE-5/3/BOW"S"/GEN//SHAHI	-0AP-0AP-6AP-0AP-3AP-0AP	TCI-02-522	TCI	BL	-41.6577	-10.7507	-24.9332	Admixed	BL	20	HS	13.5	S	2.3	MS	1.75	MR	3.125	S
27	37	11CBWF	10004	494J6.11//TRAP#1/BOW	-0YC-0YC-0YC-8YC-0YC-1SE-0YC-2YC-0YC	C3W90M200	MX-CIT	BL	3.3539	2.30548	-21.4725	Admixed	BL	24	HS	9.9875	MS	2.9	MS	2.375	MS	3.125	S
28	38	11CBWF	20321	SAULESKU #44/TR810200	-03Y-0B-0SE-3YE-0YC-2YM-0YM	C3W94WM00586S	MX-TCI	BL	-27.6123	-12.9005	-23.4059	Admixed	BL	20.1667	HS	4.2375	R	3.3	S	3	MS	3.25	S
29	39	11CBWF	950513	GUN91	-1A-1A-1A-0A	SWM7155	MX-YA	C	15.0248	-37.9007	23.8368	Admixed	C	14.1667	MS	5.8375	MR	3.1	S	3.375	S	3.25	S
30	41	11CBWF	950377	DOGU88			TR-ERZ	C	8.02105	-30.3171	0.54754	Admixed	C	19	S	10.5875	MS	3.4	S	2.625	MS	2.875	MS
31	42	11CBWF	70676	KS92H363-2/COUGAR SIB(=NE85707/TBIRD) X NE94632(=ABILENE/NORKAN//RAWHIDE)			US-UNL	BL	8.30682	-1.85396	7.55383	Admixed	BL	20.1667	HS	3.4125	R	3.3	S	1.875	MR	3.125	S
32	43	11CBWF	90779	SAR-30			IR-DARI	LRACE	-12.1975	-27.9314	6.56156	Admixed	LRACE	18.3333	S	6.825	MR	2.8	MS	2.875	MS	2.125	MS
33	46	11CBWF	990857	BURBOT-6	-9H-0YC-1YC-0YC-0YC-2YC-0YC-3YC-0YC	WXD880137A	OR-CIT	C	14.5313	-16.6558	23.2969	Admixed	C	17	S	4.2375	R	3.3	S	2.875	MS	2.625	MS
34	47	11CBWF	374	ES84.24/GRK	-0SE-0YC-1YE-0YC-2YC-0YC	CIT932135	TCI	BL	-15.2064	-25.7929	26.3652	Admixed	BL	24.6667	HS	5.525	MR	3.2	S	3.125	S	3	S
35	49	11CBWF	50696	TAM 105/3/NE70654/BBY//BOW"S"/4/Century*3/TA2450		AP01T1112	US-AgriPro South	BL	0.131485	-13.9985	12.7526	Admixed	BL	17.8333	S	14.9125	S	2.9	MS	1.875	MR	2.625	MS
36	50	11CBWF	50751	MILLENNIUM/NE93613		SD00258	US-SDSU	BL	27.0186	-15.9661	13.8197	Admixed	BL	5.83333	MR	4.1	R	3.5	S	2	MR	2.125	MS
37	52	11CBWF	40237	PYN/BAU/3/AGRI/BJY//VEE	-0SE-0YC-17E-0E-1K -0YK	TCI961547	TCI	BL	-43.2237	35.0344	-39.7608	Admixed	BL	19	S	8.275	MS	3.4	S	3.375	S	2.75	MS
38	53	11CBWF	950369	DAGDAS94	-10A-0A	YA15662	YA-BD	C	39.6386	-18.3832	-30.7926	Admixed	C	16.1667	S	11.0625	MS	3.7	S	3.125	S	3.125	S
39	55	11CBWF	70676	NE04424	HRW		US-UNL	BL	20.9059	19.0582	47.814	Admixed	BL	22.8333	HS	8.7625	MS	2.1	MS	2.375	MS	3	S
40	56	11CBWF	90783	KOHDASHT			IR-DARI	C	-58.7485	-20.1491	-19.1738	Admixed	C	15.5	S	10.0625	MS	3.2	S	2.625	MS	2.75	MS
41	57	11CBWF	70603	ICDW-21122	BW		AFG	LRACE	-15.4574	-25.8456	-6.95856	Admixed	LRACE	6.83333	MR	11.275	MS	3.8	S	3.75	S	3	S
42	59	11CBWF	30243	SABALAN/GRK//PYN/BAU	-0YC-0E-1YE-0YE-3YM-0YM	TCI952089	TCI	BL	-25.9062	28.2218	-33.8101	Admixed	BL	23.3333	HS	9.925	MS	3.4	S	3.875	S	3	S
43	60	11CBWF	30323	CA8055/4/ROMTAST/BON/3/DIBO//SU92/CI13645/5/AGRI/BJY//VEES	-0SE-0YC-0E-7YE-0YE-1YM-0YM	TCI951084	TCI	BL	-17.2696	18.7692	-40.9451	Admixed	BL	20.3333	HS	4.2375	R	3.3	S	2.375	MS	2.125	MS
44	61	11CBWF	330	BILINMIYEN96.7	-0SE-3YA-3YC-0YC	F2.96.7	TCI	BL	35.6965	-23.727	-23.02	Admixed	BL	20.1667	HS	10.125	MS	2.6	MS	2.875	MS	3	S
45	62	11CBWF	29	RIPPER			US-COL	C	16.4104	-36.7464	25.366	Admixed	C	16	S	10.625	MS	3	MS	3.375	S	2.5	MS
46	66	11CBWF	90169	TAM200/KAUZ/3/SPN/NAC//ATTILA/4/F885K1.1/SXL	-030YE-30E-3E-0E-1E-0E	TCI012021	TCI	BL	-2.1212	-2.84267	-27.6482	Admixed	BL	18.5	S	12.0625	S	1.4	MR	3.625	S	3.625	S
47	70	11CBWF	90748	MIRONIVSKA RANNOSTYGLA			UKR-MIR	C	29.3346	41.4569	37.9989	Admixed	C	20.6667	HS	12.05	S	4.2	HS	3.375	S	2.5	MS
48	71	11CBWF	100701	PEREGRINE			CAN	C	18.3438	-21.1938	14.2116	Admixed	C	16	S	13.6125	S	4.4	HS	3.875	S	2.625	MS
49	72	11CBWF	90079	GRECUM 84//PYN/BAU	-0AP-0AP-18AP-0AP -1E-0E	TCI-02-726	TCI	BL	-42.4159	56.6473	15.7218	Admixed	BL	14.5	MS	13.425	S	2	MR	2.125	MS	3	S
50	74	11ELITE-IRR	980960	TAM200/JI5418	CIT930099	-0SE-0YC-2YE-0YC	TCI	BL	8.38726	21.652	49.2763	Admixed	BL	18.8333	S	13.8625	S	2.1	MS	3.125	S	3.5	S
51	75	11ELITE-IRR	950055	BESKOPRU			TR	C	-19.4621	12.1093	-8.34194	Admixed	C	22.3333	HS	11.575	S	3.3	S	3.125	S	4	HS
52	76	11ELITE-IRR	990149	885K4.1//MNG/SDV1/3/1D13.1/MLT	CIT925099	-0SE-0YC-3YC-0YC-3YC-0YC	TCI	BL	8.04478	-5.32188	-24.9292	Admixed	BL	17.8333	S	9.7875	MS	3.1	S	3.25	S	2.625	MS
53	80	11ELITE-IRR	10831	ID800994.W/MO88	CMWS92Y00272S	-030WM-1WM-05WM-015WM-7WM-0WM	MX-TCI	BL	-8.13183	63.8164	18.6231	Admixed	BL	20.6667	HS	10.625	MS	2.2	MS	2.25	MS	2.875	MS
54	82	11ELITE-IRR	33	AGRI/NAC//KAUZ	C3W92WM00231S	-0SE-0YC-0YC-*-5YE-5YC-0YC	MX-TCI	BL	-56.4944	40.32	-36.7511	Admixed	BL	15.3333	MS	7.1	MR	2.7	MS	3.25	S	3.375	S
55	84	11ELITE-IRR	30158	AGRI/BJY//VEE/3/KS82142/CUPE	TCI951027	-0SE-0YC-0E-1YE-0YE	TCI	BL	-5.84898	35.3259	-35.9485	Admixed	BL	20.5	HS	4.7875	MR	3	MS	2.375	MS	2.125	MS
56	85	11ELITE-IRR	40007	F130-L-1-12/MV12(ATILLA-12)	TCI961246	-0SE-0YC-0E-1YE-0YE-2YM-0YM	TCI	BL	43.1458	-0.954347	-0.188689	Admixed	BL	17.6667	S	4.2	R	2.8	MS	2.125	MS	2.5	MS
57	89	11ELITE-IRR	60074	TX69A509.2//BBY/FOX/3/GRK//NO64/PEX/4/CER/5/CHIL/2*STAR	TCI981148	-0E-0E-5E-0E-2E-0E	TCI	BL	-27.8412	47.7258	-50.9754	Admixed	BL	11.5	MS	10.8875	MS	1.7	MR	2.5	MS	2.375	MS
58	91	11ELITE-SA		MUFFITBEY			TR	C	50.3068	-17.5844	-30.2477	Admixed	C	17	S	10.2625	MS	4.2	HS	3.125	S	2.875	MS
59	92	11ELITE-SA	980671	LFN/VOGAF//LIRA/5/K134(60)/4/TOB/BMAN//BB/3/CAL/6/F339P1.2	CIT935039	-0SE-0YC-5YE-0YC	TCI	BL	19.7721	-3.13283	-32.713	Admixed	BL	7.83333	MR	7.525	MS	3.4	S	3.375	S	2.375	MS
60	93	11ELITE-SA	980639	FLAMURA85//F134.71/NAC	CIT930037	-0SE-0YC-1YE-0YC	TCI	BL	9.99452	3.62396	-30.3798	Admixed	BL	16.1667	S	11.825	S	3.4	S	3.125	S	3	S
61	94	11ELITE-SA	990276	ORKINOS-1	.	-0YA-0YA-5YC-0YC	YA-TCI	BL	47.4934	-15.0255	-32.9669	Admixed	BL	21.3333	HS	4	R	3.9	S	3.5	S	2.5	MS
62	95	11ELITE-SA	990277	ORKINOS-2	.	-0YA-0YA-6YC-0YC	YA-TCI	BL	49.8335	-18.0954	-28.3326	Admixed	BL	7.16667	MR	4.7625	MR	3.2	S	2.25	MS	2.875	MS
63	96	11ELITE-SA	990818	PMF/MAYA//YACO/3/CO693591/CTK	CIT90095T	-0YC-0YC-0YC-3YC-0YC-1YC-0YC	CIT	BL	-22.006	12.4489	-32.3719	Admixed	BL	22.8333	HS	10.7875	MS	2.8	MS	3.25	S	3.25	S
64	97	11ELITE-SA	990125	777TWWON87/3/F12.71/SKA//CA8055	CIT922247	-0SE-0YC-3YC-0YC-3YC-0YC	CIT	BL	9.46737	-21.0347	19.8996	Admixed	BL	10.8333	MS	13.1875	S	3	MS	2.125	MS	2.5	MS
65	98	11ELITE-SA	990084	1D13.1/MLT//TUI	C3W90M398	-0YC-0YC-0YC-1YC-0YC-6YC-0YC	MX-CIT	BL	-20.398	20.7081	-38.6595	Admixed	BL	12.8333	MS	12.625	S	3.5	S	2.375	MS	3.25	S
66	100	11ELITE-SA	10027	TAM200/KAUZ	C3W91M00414S	-0SE-0YC-1YC-0YC-3YC-0YC-1YC-0YC	MX-CIT	BL	-41.674	-21.1063	-10.4168	Admixed	BL	14	MS	11.575	S	3.1	S	3.5	S	2.75	MS
67	101	11ELITE-SA	10037	JI5418/MARAS	CIT922142	-0SE-0YC-3YC-0YC-6YC-0YC-1YC-0YC	CIT	BL	29.2312	-6.90374	-15.1871	Admixed	BL	20.8333	HS	10.125	MS	3	MS	2.25	MS	3	S
68	103	11ELITE-SA	20319	SAULESKU #44/TR810200	C3W94WM00586S	-03Y-0B-0SE-1YE-0YC-1YM-0YM	MX-TCI	BL	-16.3571	-9.85205	-25.3748	Admixed	BL	17.8333	S	10.7625	MS	3.9	S	3.125	S	2.875	MS
69	105	11ELITE-SA	20293	TAST/SPRW/4/ROM-TAST/BON/3/DIBO//SU92/CI13645/5/F130L1.12	CIT932182	-0SE-0YC-7YE-0YC-1YM-0YM	CIT	BL	6.00265	-17.0458	-4.47121	Admixed	BL	18.6667	S	10.6125	MS	3.3	S	3.25	S	3.5	S
70	108	11ELITE-SA	30423	YE2453//PPBB68/CHRC	TCI950019	-3AP-0AP-0E-2YE-0YE-3YM-0YM	TCI	BL	-9.1342	-19.0623	19.1582	Admixed	BL	15.3333	MS	11.2	MS	3.6	S	3.25	S	3	S
71	109	11ELITE-SA	60161	TX69A509.2//BBY/FOX/3/GRK//NO64/PEX/4/CER/5/KAUZ//ALTAR 84/AOS	TCI981143	-0E-0E-6E-0E-1E-0E	TCI	BL	-38.264	66.7741	38.0154	Admixed	BL	12.5	MS	13.0375	S	2.3	MS	2.5	MS	3.125	S
72	110	11ELITE-SA	60287	BOW/NKT//KATIA1/3/AGRI/BJY//VEE	TCI982234	-030YE-0E-3E-0E-1E-0E	TCI	BL	-0.274679	17.304	-36.508	Admixed	BL	19.5	HS	11.375	MS	3	MS	3.375	S	3.375	S
73	111	11ELITE-SA	60417	TIRCHMIR1//71ST2959/CROW/4/NWT/3/TAST/SPRW//TAW12399.75	TCI98-IC-0097	-0AP-0AP-4E-0E-2E-0E	TCI	BL	-2.7151	3.17868	-16.753	Admixed	BL	21.8333	HS	12.3	S	2.1	MS	3.125	S	2.75	MS
74	112	11ELITE-SA	991540	YILDIZ			TR	C	-40.9313	33.3482	-46.7335	Admixed	C	13.1667	MS	10.4375	MS	4	HS	2.75	MS	3.25	S
75	113	18FAWWON-IRR	80009	DORADE-5/CAMPION	TCI 001049	-030YE-030YE-2E-0E -4E-0E	TCI	BL	33.472	13.5456	-15.9348	Admixed	BL	10.1667	MS	9.3	MS	3.4	S	3.125	S	2.375	MS
76	114	18FAWWON-IRR	80056	T 98-9//VORONA/HD2402	TCI 001530	-030YE-030YE-11E-0E -3E-0E	TCI	BL	-48.7467	15.7809	-21.162	Admixed	BL	23.5	HS	12.7875	S	3.2	S	2.625	MS	2.625	MS
77	116	18FAWWON-IRR	80684	BOW/CROW/3RSH//KAL/BB/3/GUN91	TCI011508	-030YE-30E-0YK	TCI	BL	9.98339	-19.4053	-1.68575	Admixed	BL	16.8333	S	14.1375	S	3.5	S	2.625	MS	2.625	MS
78	119	18FAWWON-IRR		SN64//SKE/2*ANE/3/SX/4/BEZ/5/SERI/6/CHERVONA/7/KLEIBER/2*FL80//DONSK.POLUK.	TCI962126		TCI	BL	-28.441	5.6672	-39.7735	Admixed	BL	16.6667	S	12	S	3.3	S	3.375	S	3.125	S
79	125	18FAWWON-IRR	80660	DANA/3/SPN/NAC//ATTILA/4/SHARK-1	TCI 002097	-030YE-030YE-1E-0E -1E-0E	TCI	BL	-11.4199	1.82825	-16.0304	Admixed	BL	17.5	S	11.275	MS	1.5	MR	2.875	MS	3.25	S
80	128	18FAWWON-IRR	100664	SHAHRIAR			IR-ARD	C	-47.6633	-1.42092	20.4593	Admixed	C	5.33333	MR	13.1125	S	1.5	MR	3.375	S	2.75	MS
81	129	18FAWWON-IRR	90861	Alamoot/4/Bloudan/3/Bb/7c*2//Y50E/Kal*3			IR-KARAJ	BL	-71.2078	6.80891	-5.99965	Admixed	BL	14	MS	16.3625	HS	3.1	S	3.125	S	3	S
82	130	18FAWWON-IRR	81138	Owl//Ombul/Alamo			IR-KARAJ	BL	-17.8806	31.5642	55.6829	Admixed	BL	12.8333	MS	5.025	MR	3.2	S	2.375	MS	2.75	MS
83	133	18FAWWON-IRR	90914	Owl/Soissons//Zarrin			IR-MIANDOAB	BL	-47.6221	-4.21812	28.0696	Admixed	BL	11.6667	MS	11.575	S	3.7	S	2	MR	2.75	MS
84	134	18FAWWON-IRR	90920	Spb”s”//K134(60)/Vee”s”/3/Druchamps/4/Alvand			IR-MIANDOAB	BL	-57.9553	12.7322	5.1744	Admixed	BL	6.33333	MR	12.5125	S	3.1	S	3.125	S	2.525	MS
85	135	18FAWWON-IRR	90911	PODOIMA			Moldova	C	66.4373	5.71139	-22.0522	G2	C	13.5	MS	12.85	S	4	HS	2.75	MS	2.75	MS
86	140	18FAWWON-IRR	100710	NUDELA			RO	C	45.2293	-7.8362	-28.8791	Admixed	C	18.8333	S	9.4625	MS	1.3	MR	3.375	S	2.625	MS
87	141	18FAWWON-IRR	100704	CH-111.14098			UN	BL	28.2489	-34.6309	43.8043	Admixed	BL	14.5	MS	10.2	MS	2.3	MS	3.25	S	3.25	S
88	144	18FAWWON-IRR	100031	IN97395B1-4-3-8/AWD99*5725		ARS07-0723	US-ARS-NC	BL	3.11287	-25.9633	22.0776	Admixed	BL	9.5	MR	13.4375	S	3	MS	3.125	S	2.875	MS
89	145	18FAWWON-IRR	80486	ORACLE/PEHLIVAN	TCI 00125703	-030YE-030YE-2E-0E-4AP-0AP	TCI	BL	42.0187	-3.90548	-0.432781	Admixed	BL	14	MS	13.4125	S	3.9	S	2.875	MS	3.125	S
90	146	18FAWWON-SA	80710	BUC/PVN//MILAN/3/TX96V2427	TCI-01-436	-0AP-0AP-28AP-0AP-3AP-0AP	TCI	BL	-22.2673	-33.0226	27.2981	Admixed	BL	7	MR	.	.	3.1	S	2.375	MS	2.25	MS
91	148	18FAWWON-SA	80229	KAROUS-4/7/NE COMP1/5/BEZ//TOB/8156/4/ON/3/TH*6/KF//LEE*6/K/6/TAST/SPRW..	TCI 001744	-030YE-030YE-2E -0E -3E-0E	TCI	BL	-9.44927	-27.2636	14.6588	Admixed	BL	7	MR	11.95	S	3.1	S	2.25	MS	2.25	MS
92	152	18FAWWON-SA	80221	HBA142A/HBZ621A//ABILENE/3/BURBOT-6	TCI 001619	-030YE-030YE-1E-0E -4E-0E	TCI	BL	20.9726	-20.126	21.9747	Admixed	BL	12.1667	MS	11.3125	MS	1.7	MR	2.75	MS	3.25	S
93	155	18FAWWON-SA	80403	CM98-112/4/HAWK/81PYI9641//MESA MOTHER LINE/3/KS82W418/SPN	X990457	-0E-030YE-1E-0E -1E-0E	KSU-TCI	BL	-8.086	-24.2012	13.7289	Admixed	BL	6.66667	MR	4.925	MR	2.8	MS	3.375	S	3.125	S
94	156	18FAWWON-SA	70653	HBK0935-29-15/KS90W077-2-2/VBF0589-1	AP06T3832		USA	BL	-3.47385	-35.8604	25.9711	Admixed	BL	8.5	MR	13.5	S	3.5	S	1.75	MR	2.625	MS
95	157	18FAWWON-SA	70671	2180*K/2163//?/3/W1062A*HVA114/W3416	KS980554-12-~9		USA	BL	23.357	-24.5925	4.34038	Admixed	BL	7.66667	MR	4.5125	MR	1.2	MR	2.25	MS	2.125	MS
96	159	18FAWWON-SA	80298	YE2453/KA//1D13.1/MLT/3/VORONA/TR810200	TCI-01-422	-0AP-0AP-27AP-0AP-1AP-0AP	TCI	BL	-36.965	-28.1485	17.3437	Admixed	BL	9.33333	MR	11.025	MS	3.4	S	2.125	MS	3	S
97	161	18FAWWON-SA	80400	CM98-64/4/HAWK/81PYI9641//MESA MOTHER LINE/3/KS82W418/SPN	X990434	-0E-030YE-2E -0E -2E-0E	KSU-TCI	BL	2.02975	-13.6598	15.4823	Admixed	BL	8.33333	MR	9.925	MS	3.1	S	1.875	MR	2.375	MS
98	163	18FAWWON-SA	80398	JUP/4/CLLF/3/II14.53/ODIN//CI13431/WA00477/5/GK Aron/AgSeco 7846//2180	OCW00S436S	-0YA-2E -0E -2E-0E	OK-TCI	BL	-3.12437	-4.04258	-14.3459	Admixed	BL	13.6667	MS	4.375	R	1.3	MR	2.5	MS	2.625	MS
99	164	18FAWWON-SA	70668	HBK1064-3/KS84063-9-39-3-4W//X960103	KS970093-8-9-#1		USA	BL	17.8207	-23.2957	2.86803	Admixed	BL	6	MR	10.8875	MS	1.4	MR	3.125	S	2.25	MS
100	165	18FAWWON-SA	90713	JAGGER/ALLIANCE	NE02558		USA	BL	5.75498	-42.8277	-3.05925	Admixed	BL	7.33333	MR	4.2375	R	1.2	MR	3	MS	2.75	MS
101	166	C19FAWWON-INT		LANTIAN 12			PRC	C	10.1274	-43.4736	59.0422	Admixed	C	6	MR	5.0625	MR	2.9	MS	3.125	S	2.25	MS
102	168	C19FAWWON-INT		LANTIAN 15			PRC	C	20.522	18.9783	53.1948	Admixed	C	14.3333	MS	10.925	MS	3.1	S	2.75	MS	2.375	MS
103	169	C19FAWWON-INT		LANTIAN 17			PRC	C	9.88642	-27.7467	15.6869	Admixed	C	13	MS	11.55	S	3.4	S	3.125	S	2.25	MS
104	170	C19FAWWON-INT		LANTIAN 00-30			PRC	C	26.6365	34.2508	45.6095	Admixed	C	46	HS	8.9625	MS	3.4	S	3.25	S	2.5	MS
105	173	C19FAWWON-INT		VOLODARKA			UKR-MIR	C	48.9219	32.7932	34.821	Admixed	C	21.5	HS	3.7625	R	3.2	S	2.25	MS	2.625	MS
106	174	C19FAWWON-INT		ECONOMKA			UKR-MIR	C	60.1753	42.2034	17.2473	Admixed	C	5.16667	MR	4.925	MR	2.6	MS	3.25	S	2.75	MS
107	183	C19FAWWON-INT		T06/11			SA	BL	-18.6021	43.9989	35.4977	Admixed	BL	13.5	MS	13.6625	S	3.2	S	3.625	S	3.125	S
108	186	C19FAWWON-INT		SONMEZ			TR	C	60.9133	13.3763	-40.196	G2	C	7.33333	MR	10.125	MS	3.2	S	2.25	MS	3.25	S
109	187	C19FAWWON-INT		T03/17			SA	BL	-28.7992	-30.8351	17.4747	Admixed	BL	8.16667	MR	4.8875	MR	4	HS	3.25	S	3	S
110	191	C19FAWWON-INT		T04/17			SA	BL	2.94532	-5.99625	-16.443	Admixed	BL	4.33333	R	11.1375	MS	3.5	S	3.125	S	2.875	MS
111	192	C19FAWWON-INT		EC - P			SA	C	19.1154	-19.5839	4.4996	Admixed	C	8	MR	10.7	MS	1.5	MR	3.5	S	2.875	MS
112	193	C19FAWWON-INT		Kariega			SA	C	-64.659	-54.0069	-34.8973	G1	C	8.83333	MR	12.1625	S	2.7	MS	3	MS	3.125	S
113	194	C19FAWWON-INT		Olifants			SA	C	-40.5309	-3.4923	-12.5555	Admixed	C	5.5	MR	12.5375	S	3.3	S	2.75	MS	3.25	S
114	197	C19FAWWON-INT		BSP01/18 (Duzi)			SA	C	-66.8647	-47.3718	-29.0195	G1	C	9.5	MR	12.275	S	3.2	S	2.75	MS	3.125	S
115	199	C19FAWWON-INT		BSP06/08			SA	BL	-64.0043	-54.6893	-35.1298	G1	BL	8.83333	MR	13.45	S	2.9	MS	2.375	MS	3	S
116	200	C19FAWWON-INT		BSP06/17			SA	BL	-64.4333	-54.0451	-34.2368	G1	BL	7.16667	MR	12.55	S	3.3	S	3.125	S	3.625	S
117	201	C19FAWWON-INT		BSP07/11			SA	BL	-63.2248	-51.9473	-35.0377	G1	BL	18.8333	S	10.8125	MS	3.3	S	3.125	S	2.625	MS
118	202	C19FAWWON-INT		BSP08/02			SA	BL	-34.4534	-26.4683	19.5594	Admixed	BL	15.5	S	9.7875	MS	3.3	S	3.125	S	2.125	MS
119	210	C19FAWWON-INT		NUDAKOTA			US-AGRIPRO	C	-2.64323	-33.3126	28.7587	Admixed	C	4	R	16.325	HS	3.5	S	1.875	MR	2.125	MS
120	211	C19FAWWON-INT		ART			US-AGRIPRO	C	7.70659	6.72523	72.5417	Admixed	C	9.83333	MR	13.925	S	3.8	S	3.375	S	3.125	S
121	212	C19FAWWON-INT		JAGARENE			US-AGRIPRO	C	2.0888	-14.7769	-13.7405	Admixed	C	9	MR	13.5125	S	3	MS	2.375	MS	2.5	MS
122	213	C19FAWWON-INT		HAWKEN			US-AGRIPRO	C	16.6762	-48.3572	30.1893	Admixed	C	10.3333	MS	12.8625	S	2.5	MS	3.125	S	3.125	S
123	214	C19FAWWON-INT		SARATOVSKAYA90			RUS-SAR	C	62.0578	9.29231	-3.77872	G2	C	18.3333	S	.		3.9	S	3.25	S	3.25	S
124	215	C19FAWWON-INT		SARATOVSKAYA OSTISTAYA			RUS-SAR	C	57.3614	5.72402	-12.3079	Admixed	C	22	HS	15.5125	HS	4.5	HS	2.875	MS	2.375	MS
125	217	C19FAWWON-INT		ZHEMCHUZHINA POVOLZHJYA			RUS-SAR	C	45.4343	11.9911	-43.9504	G2	C	12.6667	MS	13.55	S	2.5	MS	3.125	S	2.875	MS
126	220	C19FAWWON-INT		LUTESCENS329/UROZHAINAYA	33		RUS-SAR	BL	67.9264	6.83739	-3.21447	Admixed	BL	21.1667	HS	15.575	HS	2.7	MS	3.5	S	2.625	MS
127	221	C19FAWWON-INT		GUBERNIYA/SARATOVSKAYA17	15		RUS-SAR	BL	59.9975	27.4936	24.0904	G2	BL	11.8333	MS	5.0625	MR	3.3	S	2.375	MS	2.125	MS
128	223	C19FAWWON-INT		BEZENCHUKSKAYA616			RUS-SAM	C	61.9818	5.49224	3.48641	G2	C	17.8333	S	10.7	MS	3.2	S	3	MS	3.625	S
129	224	C19FAWWON-INT		BIRYUZA			RUS-SAM	C	39.4441	0.721971	0.265792	Admixed	C	17.3333	S	11.1625	MS	3.1	S	3	MS	2.875	MS
130	226	C19FAWWON-INT		BEZENCHUKSKAYA380			RUS-SAM	C	67.6962	2.32128	12.4026	G2	C	10	MR	13.6625	S	2.7	MS	3	MS	1.875	MR
131	228	C19FAWWON-INT		KUMA			RUS-KRAS	C	34.6272	-17.8756	20.8159	Admixed	C	13	MS	14.0125	S	1.7	MR	3.25	S	3.25	S
132	229	C19FAWWON-INT		PAMYAT			RUS-KRAS	C	-46.3447	-70.6415	-8.84389	Admixed	C	7.66667	MR	15.025	S	2.6	MS	3.25	S	3.25	S
133	233	C19FAWWON-INT		MASCOT			UK	C	10.2591	-48.1054	57.659	Admixed	C	6.33333	MR	9.7875	MS	1.2	MR	3.125	S	3.875	S
134	235	C19FAWWON-INT		Prost/Unk95-3	TE 5644	-1T-1T-1T-1T-0T	TE-TR	BL	-8.54353	-41.8886	37.747	Admixed	BL	9.33333	MR	10.8875	MS	1.9	MR	2.375	MS	1.875	MR
135	236	C19FAWWON-INT		Vorona/Parus//Hatusha/3/Lut112/4/Pehl//Rpb8-68//Chrc	TE 6035	-1T-1T-4T-0T	TE-TR	BL	15.4554	30.9207	18.9656	Admixed	BL	16.5	S	10.1375	MS	2.6	MS	3	MS	2.25	MS
136	241	C19FAWWON-INT		AHMETAGA			TR	C	12.8774	21.4712	-56.8531	Admixed	C	10.6667	MS	7.2375	MR	2.2	MS	3.125	S	3	S
137	243	C19FAWWON-INT		1-68-120/1-68-22//Mirtos/3/1-68-120/1-68-22			Karadj-IR	BL	-56.8582	0.98198	-5.51301	Admixed	BL	15	MS	6.8625	MR	3.2	S	3	MS	3.125	S
138	244	C19FAWWON-INT		Alamoot/Sids8			Mashhad-IR	C	-70.3261	55.0885	49.8513	Admixed	C	10	MR	10.275	MS	3.3	S	2.25	MS	4.125	HS
139	245	C19FAWWON-INT		Zarrin*2/Shiroodi/3/Zarrin//Vee/Nac			Miandoab-IR	BL	-99.7221	34.1424	-10.1666	Admixed	BL	8.66667	MR	5.725	MR	1.2	MR	3.125	S	3.25	S
140	246	C19FAWWON-INT		Owl/Shiroodi/3/Owl//Opata*2/Wulp			Miandoab-IR	BL	-97.568	34.1519	-9.84295	G1	BL	8.5	MR	12.5125	S	2.2	MS	3.375	S	3.875	S
141	247	C19FAWWON-INT		1-68-120/1-68-22/4/Kal/Bb//Cj"s"/3/Hork"s"			Ardebil-IR	BL	-38.4281	25.0967	1.18051	G1	BL	11	MS	8.75	MS	1	R	3.25	S	3	S
142	248	C19FAWWON-INT		OVERLEY*3/AMADINA	KS06O3A~57-1		KSU-Man	BL	-6.14398	-15.9466	11.9983	Admixed	BL	18.1667	S	10.5375	MS	1.3	MR	3	MS	2.875	MS
143	249	C19FAWWON-INT		2145/X940786-6-7	TX05A001822		Texas A&M	BL	-21.9904	0.200372	-37.3089	Admixed	BL	10.5	MS	13.45	S	2.6	MS	2.75	MS	3.375	S
144	255	C19FAWWON-TCI	090015	55.1744/MEX67.1//NO57/3/KAUZ/4/SHARK/F4105W2.1/5/TX96V2427	-030YE-30E-3E-0E-2AP-0AP	TCI012335	TCI	BL	-32.1582	-10.1081	11.7981	Admixed	BL	7.5	MR	16.05	HS	1.6	MR	3.25	S	3.75	S
145	262	C19FAWWON-TCI	90350	HBA142A/HBZ621A//ABILENE/3/CAMPION/4/F6038W12.1	-030YE-30E-3E-0E-1E-0E	TCI012144	TCI	BL	57.7135	20.4392	-47.1872	G2	BL	9.66667	MR	7.45	MR	2.1	MS	2.375	MS	3	S
146	265	C19FAWWON-TCI	90532	BR1284//BH114686/ALD/3/CAZO/4/KS940786-6-7	-30E-1E-0E-2E-0E	X011602	KS-TCI	BL	-14.7457	51.0184	33.2843	Admixed	BL	13.6667	MS	7.45	MR	1.7	MR	2.875	MS	3	S
147	266	C19FAWWON-TCI	90572	LOV26/LFN/SDY(ES84-24)/3/SERI/4/FDL49../5/LAGOS-6	-030YE-30E-1E-0E-1E-0E	TCI011046	TCI	BL	-14.6125	34.1032	-48.6371	Admixed	BL	19.3333	S	5.8625	MR	2.7	MS	2.875	MS	3.25	S
148	267	C19FAWWON-TCI	90590	ADMIS//MILAN/DUCULA	-030YE-30E-1E-0E-1E-0E	C3W01WM00331S	MX-TCI	BL	27.8474	-15.9937	-10.4054	Admixed	BL	19.1667	S	8	MS	3.1	S	3.5	S	3	S
149	268	C19FAWWON-TCI	90614	AGRI/BJY//VEE/3/BUCUR/4/DOGU88//TX71A374.4/TX71A1039.V1/3/1502W9.1	-030YE-30E-1E-0E-2E-0E	TCI012082	TCI	BL	18.6523	-1.09011	-26.6502	Admixed	BL	20	HS	4.9625	MR	3.1	S	3.875	S	3.25	S
150	269	C19FAWWON-TCI	50852	VO1225			TCI	BL	-46.661	-70.9574	-8.03486	Admixed	BL	11.8333	MS	4.5125	MR	4.1	HS	2.25	MS	2.5	MS
151	270	C19FAWWON-TCI	108	FRTL/NEMURA	-0AP-0YC-*-1YE-1YC-0YC	C3W93WM0073	MX-TCI	BL	29.8041	19.3046	22.5424	Admixed	BL	11.8333	MS	11.1625	MS	3.6	S	3.25	S	3.25	S
152	273	C19FAWWON-TCI	90240	RAN/NE701136//CI13449/CTK/3/CUPE/4/TAM200/KAUZ/5/BWD	-030YE-30E-3E-0E-1E-0E	TCI012234	TCI	BL	-7.15102	12.7664	-26.7687	Admixed	BL	21.1667	HS	15.35	S	3.7	S	3.125	S	3.5	S
153	276	11CBWF	950590	KATIA1			BUL	C	45.015	13.4231	-44.0971	G2	C	10.5	MS	10.2125	MS	3.3	S	2.875	MS	2.625	MS
154	277	11CBWF	50670	STARSHINA			RUS	C	38.6128	3.98505	-2.97702	Admixed	C	14	MS	11.575	S	3.3	S	2.75	MS	2.875	MS
155	283	C19FAWWON-INT		Alamoot/Sids8			Mashhad-IR	BL	-50.7761	37.4465	5.87032	Admixed	BL	12.6667	MS	10.725	MS	3.2	S	2.25	MS	3.25	S
156	284	C19FAWWON-INT		TOSUNBEY			TR	C	-20.9661	7.7478	-31.7149	Admixed	C	7.66667	MR	9.925	MS	3.6	S	3.25	S	3.25	S
157	285	C19FAWWON-INT		KARAHAN			TR	C	-9.62739	-42.6865	39.3553	Admixed	C	11.6667	MS	8.475	MS	3.9	S	3.375	S	3.5	S
158	287	C19FAWWON-INT		Alamoot/Sids8			Mashhad-IR	BL	-70.2962	53.3192	50.6878	Admixed	BL	11.8333	MS	3.8625	R	3.5	S	2.125	MS	3.125	S
159	290	C19FAWWON-INT		Bezostaya 1		LUT17/SRS2	RUS	C	64.2189	22.5228	-31.4801	G2	C	35	HS	7.5875	MS	3.5	S	2.25	MS	3.125	S
160	291	C19FAWWON-INT		Katea		Hebros/Bez-1	BUL	C	45.2689	11.9917	-43.4376	G2	C	5.33333	MR	10.675	MS	3.2	S	2	MR	3	S
161	292	C19FAWWON-INT		Sonmez			TCI	C	58.2953	20.5735	-47.8889	G2	C	6.5	MR	9.7125	MS	3.2	S	3.25	S	3.125	S
*ACCNO accession number, SELHX selection history, CID cross identification, CName common name, SD standard deviation, SE standard error, HS highly susceptible, R resistant, MR moderately resistance, MS moderately resistant, S susceptible, HS highly susceptible, BL breeding lines, C cultivars, LRACE Landraces, G1 group 1 and G2 group two.
		Breeding status	Number of wheat genotypes	% of wheat genotypes
		BL	101	62.7329
		C	58	36.0248
		LRACE	2	1.24224
		Total	161	100
		Host status	Wheat response to cereal cyst nematodes (growth room)
			Heterodera filipjevi		Heterodera latipons
			Number of wheat genotypes	% of wheat genotypes	Number of wheat genotypes	% of genotypes
		R	2	1.24224	14	8.80503
		MR	42	26.087	32	20.1258
		MS	42	26.087	61	38.3648
		S	36	22.3602	47	29.5597
		HS	39	24.2236	5	3.14465
		Total	161	100	159	100
		Note: Heterodera latipons, data were available for 159 of the 161 accessions because two accessions did not grow.
		Host status	Wheat responses to crown rot disease
			Fusarium culmorum				Fusarium pseudograminerum
			under growth room		under ghreenhouse		under greenhouse
			Number of wheat genotypes	% of wheat genotypes	Number of wheat genotypes	% of wheat genotypes	Number of wheat genotypes	% of wheat genotypes
		R	0	0	0	0	0	0
		MR	24	14.9068	8	4.96894	3	1.86335
		MS	39	24.2236	65	40.3727	77	47.8261
		S	88	54.6584	72	44.7205	79	49.0683
		HS	10	6.21118	16	9.93789	2	1.24224
		Total	161	100	161	100	161	100
