## Supporting tables 1-17 for "Integrated genomic analyses reveal hierarchical organisation of quantitative resistance to biologically distinct soil-borne pathogens in wheat": Table S2.xlsx

### Sheet: Table S2
Table S2. Primers used for Arabidopsis thaliana mutant genotyping and RT–qPCR analysis.
Gene	Arabidopsis locus	Application / line	Primer	Sequence (5′–3′)	Annealing temperature (°)
a) T-DNA mutant genotyping
TRXh1	AT3G51030	SALK_044578C	LP	AGGGTTTTCAGCTTGTATCCG	60
			RP	GCTCCATTCTTTGCTGATTTG
			LBb1.3	ATTTTGCCGATTTCGGAAC
YAK1	AT5G35980	SAIL_894_F03	LP	TCAGGTATCAAATTCAAACACCTC	60
			RP	AAACAAAGCTTGCTTTGATGC
			LB3	TAGCATCTGAATTTCATAACCAATCTCGATACAC
b) RT–qPCR
TRXh1	AT3G51030	Targeted gene	Forward	CCATGTCGTTTCATCGCTCC	60
			Reverse	TCACTTGCCACCGACTTCA
YAK1	AT5G35980		Forward	ACACCGTGGAAGCCAATTCA
			Reverse	TGTACGTCTCAACCAAGTCCC
TUBB4	AT5G44340	Reference gene	Forward	TTTCCGTACCCTCAAGCTCG	60
			Reverse	GTGAAGCCTTGGGAATGGGA
UBQ5	AT3G62250		Forward	GTTAAGCTCGCTGTTCTTCAGT
			Reverse	TCAAGCTTCAACTCCTTCTTTC
Note: LP and RP, gene-specific left and right primers; LB, T-DNA left-border primer. RT–qPCR primers were checked for specificity using NCBI Primer-BLAST against A. thaliana RefSeq mRNA sequences.
