## Supporting tables 1-17 for "Integrated genomic analyses reveal hierarchical organisation of quantitative resistance to biologically distinct soil-borne pathogens in wheat": Table S3.xlsx

### Sheet: Table S3
Table S3. SNP alleles, flanking sequences and KASP primer sequences for six GWAS-derived markers. Allele-specific primers are provided with and without FAM- and VIC-compatible tails, together with the corresponding common primers. FAM and VIC are fluorescent dyes used for allele discrimination.
Chromosome	SNP Marker ID	Flanking sequence
1A	IWA135	TCAGTTAACATTTCGCATGTACTCCTAGTTCAACTCCGCAGGTAATGACACACTCTGGAT[G/T]CCAAATTTCTCAAATGCACAAACAGTAATGTATGGAAATCTCAGTTCAAATGCTACAGCA
2B	IWB66494	TCCACCTTTGCCCTCATTTGACGTATTACCGGATACATCAGCTCCATCAA[C/T]ACTTGATCCTTCTGATTGGGATCCTAATTATAGTGATGAGTCACTATTGC
2B	IWB23232	TTGGAATATGGATTTTATCATGCAGACCCACATCCTGGAAATCTTCTACG[C/T]acagttgatgggaagctagcatacttagattttggaatgatgggagaatt
3A	IWA94	TTGATTTTACCAGCAGTGAGTAGCTTCATTTGCTGGCTTTTAATGACCGTGCGTGGTTTG[C/T]TAATTTCAGTACCTATCAGTGGGGCACCCACCCTTCTACAAGGGGCTAGACTACATATAT
3B	IWB67389	TCCCCCCTTACTTCCCAGTGATATTCCCGAATCCAGGAGTACTGGAAGTC[C/T]tcattttcatcatccaagtccttgacaagctcatggggtgctggagccat
5B	IWB28883	CTTATGAGAACGCAAAGACGATCATAGCGGCGCACAAGCGGGAGCTCCAT[A/G]CGCTCGTTGTCGCCCTCCTGGAGCACGAGACCCTGACCGGAGACCAGATC
KASP primer sequences
Chromosome	Marker ID	Sequence (no tail)	Sequence (with tail)
1A	IWA135_FAM	caggtaatgacacactctggatG	GAAGGTGACCAAGTTCATGCTcaggtaatgacacactctggatG
	IWA135_VIC	caggtaatgacacactctggatT	GAAGGTCGGAGTCAACGGATTcaggtaatgacacactctggatT
	IWA135_Common	gggcttcagTtacctAttgaaaAA	gggcttcagTtacctAttgaaaAA
2B	IWB66494_FAM	gatcccaatcagaaggatcaagtG	GAAGGTGACCAAGTTCATGCTgatcccaatcagaaggatcaagtG
	IWB66494_VIC	gatcccaatcagaaggatcaagtA	GAAGGTCGGAGTCAACGGATTgatcccaatcagaaggatcaagtA
	IWB66494_Common	cctttgccctcatttgacgT	cctttgccctcatttgacgT
2B	IWB23232_FAM	ccacatcctggaaatcttctacgC	GAAGGTGACCAAGTTCATGCTccacatcctggaaatcttctacgC
	IWB23232_VIC	ccacatcctggaaatcttctacgT	GAAGGTCGGAGTCAACGGATTccacatcctggaaatcttctacgT
	IWB23232_Common	aagtatgctagcttcccatcaaC	aagtatgctagcttcccatcaaC
3A	IWA94_FAM	ccccactgaTaggtactgaaattaG	GAAGGTGACCAAGTTCATGCTccccactgaTaggtactgaaattaG
	IWA94_VIC	ccccactgaTaggtactgaaattaA	GAAGGTCGGAGTCAACGGATTccccactgaTaggtactgaaattaA
	IWA94_Common	ctggcTtTtaAtgaccgtgC	ctggcTtTtaAtgaccgtgC
3B	IWB67389_FAM	caaggacttggatgatgaaaatgaG	GAAGGTGACCAAGTTCATGCTcaaggacttggatgatgaaaatgaG
	IWB67389_VIC	caaggacttggatgatgaaaatgaA	GAAGGTCGGAGTCAACGGATTcaaggacttggatgatgaaaatgaA
	IWB67389_Common	aggtatgtaggcagttttacacA	aggtatgtaggcagttttacacA
5B	IWB28883_FAM	gagggcgacaAcgagcgT	GAAGGTGACCAAGTTCATGCTgagggcgacaAcgagcgT
	IWB28883_VIC	gagggcgacaAcgagcgC	GAAGGTCGGAGTCAACGGATTgagggcgacaAcgagcgC
	IWB28883_Common	agacgatcatAgcggCgC	agacgatcatAgcggCgC
Note: FAM and VIC are fluorescent dyes used for allele discrimination.
