## Supporting tables 1-17 for "Integrated genomic analyses reveal hierarchical organisation of quantitative resistance to biologically distinct soil-borne pathogens in wheat": Table S4.xlsx

### Sheet: Table S4
Table S4. Phenotypic variation, variance components and broad-sense heritability across five disease-resistance phenotypes. Phenotypic statistics, variance components and broad-sense heritability (H²) for resistance to Heterodera filipjevi, H. latipons, Fusarium culmorum and F. pseudograminearum under growth-room or greenhouse conditions. Variance components were estimated by restricted maximum l…
Phenotype	Environment	Replicates	Mean ± SD	Score range	Genotype (P-value)	σ²G	σ²e	H²
H. filipjevi	Growth room	5	29.20 ± 13.11	4–72	<0.001	100.353	71.799	0.807
H. latipons	Growth room	8	9.55 ± 4.11	1–26	<0.001	10.509	5.872	0.935
F. culmorum	Growth room	10	2.919 ± 0.938	1–5	<0.001	0.602	0.277	0.956
F. culmorum	Greenhouse	8	2.884 ± 0.677	1–5	<0.001	0.224	0.234	0.884
F. pseudograminearum	Greenhouse	8	2.891 ± 0.614	1–5	<0.001	0.171	0.189	0.878
