## Supporting tables 1-17 for "Integrated genomic analyses reveal hierarchical organisation of quantitative resistance to biologically distinct soil-borne pathogens in wheat": Table S5.xlsx

### Sheet: Supplementary Table S5
Table S5. Chromosome-specific linkage disequilibrium decay in bread wheat. Chromosome-specific linkage disequilibrium (LD) decay estimates and numbers of marker pairs used for each of the 21 wheat chromosomes. LD decay is expressed in centimorgans (cM).
Chromosome	Marker pairs	LD decay (cM)
1A	53956	3.3
2A	97903	2.12
3A	149878	3.29
4A	77815	5.73
5A	117369	2.68
6A	148785	4.11
7A	133903	2.44
1B	193753	3.15
2B	585903	3.41
3B	268278	2.58
4B	43660	3.86
5B	315615	4.76
6B	95266	3.23
7B	155961	3.26
1D	4186	17.32
2D	10011	11.92
3D	2628	4.29
4D	78	2.23
5D	3741	6
6D	1953	4.4
7D	2485	9.79
