## Supporting tables 1-17 for "Integrated genomic analyses reveal hierarchical organisation of quantitative resistance to biologically distinct soil-borne pathogens in wheat": Table S6.xlsx

### Sheet: Supplementary Table S6
Table S6. Cross-pathosystem conservation of LD-defined genomic hotspot components. Numbers of hotspot components detected in one, two, three or all four soil-borne wheat pathosystems. Components shared by two or more pathosystems represent 64.7% (90 of 139) of all hotspot components.
Category	Number
Total hotspot components	139
Pathosystem-specific components	49
Shared by two pathogens	52
Shared by three pathogens	30
Shared by all four pathogens	8
Components shared by ≥2 pathogens	90 (64.7%)
