## Supporting tables 1-17 for "Integrated genomic analyses reveal hierarchical organisation of quantitative resistance to biologically distinct soil-borne pathogens in wheat": Table S7.xlsx

### Sheet: Supplementary Table S7
Table S7. Pairwise similarity of LD-defined genomic hotspot components among four soil-borne wheat pathosystems. Pairwise comparisons show the number of shared hotspot components and corresponding Jaccard similarity coefficients among Heterodera filipjevi, H. latipons, Fusarium culmorum and F. pseudograminearum.
Comparison	Shared hotspot components	Jaccard similarity
H. filipjevi – H. latipons	8	0.131
H. filipjevi – F. culmorum	42	0.258
H. filipjevi – F. pseudograminearum	37	0.231
H. latipons – F. culmorum	11	0.073
H. latipons – F. pseudograminearum	10	0.069
F. culmorum – F. pseudograminearum	82	0.394
