## Supporting tables 1-17 for "Integrated genomic analyses reveal hierarchical organisation of quantitative resistance to biologically distinct soil-borne pathogens in wheat": Table S8.xlsx

### Sheet: Table S8
Table S8. Chromosome-constrained permutation analysis of cross-pathosystem hotspot sharing. Observed hotspot-component sharing was compared with null distributions generated from 10,000 chromosome-constrained permutations that preserved chromosome, hotspot width and pathosystem identity. Empirical P-values are one-sided and test whether observed sharing exceeds the null expectation.
Test	Observed	Null mean	Null SD	Null 2.5%	Null 97.5%	Empirical P
Shared components involving ≥2 pathosystems	90	59.5992	4.0312	52	68	<0.0001
Components shared by all four pathosystems	8	4.4627	1.4896	2	7	0.0193
F. culmorum–F. pseudograminearum shared components	82	47.7442	3.7029	41	55	<0.0001
Note: Empirical P-values were calculated from 10,000 chromosome-constrained permutations as [1 + ∑(Tperm ≥ Tobs)]/(10,000 + 1).
