## Supporting tables 1-17 for "Integrated genomic analyses reveal hierarchical organisation of quantitative resistance to biologically distinct soil-borne pathogens in wheat": Table S10.xlsx

### Sheet: Table S10
Table S10. Enrichment and robustness of epistatic hub loci within shared LD-defined resistance hotspot components. Hubs were defined by degree within phenotype-specific networks, with ties retained. Under the top-10% definition, 76 of 88 hubs (86.4%) occurred within shared components compared with 424 of 573 non-hub loci (74.0%; odds ratio = 2.23). Enrichment was supported by chromosome-constrain…
Component	Chr	Start (cM)	End (cM)	No. pathosystems	Represented pathosystem	Pathosystem	Hub marker	Internal ID	Position (cM)	Network rank	Degree	Betweenness	Eigenvector	Hub criterion
C068	5A	111.069	121.571	2	F_culmorum;H_filipjevi	H. filipjevi (GR)	BS00067351_51	AEHZ	117.671	1	128	0.642675	0.508681	Top 10%
C072	5B	78.7812	151.64	3	F_culmorum;F_pseudograminearum;H_filipjevi	H. filipjevi (GR)	Excalibur_c9868_1206	BIEQ	126.024	2	47	0.137312	0.261102	Top 10%
C045	3B	1.66834	50.0841	3	F_culmorum;F_pseudograminearum;H_filipjevi	H. filipjevi (GR)	Excalibur_c20277_483	BBHI	9.69889	3	43	0.145515	0.227458	Top 10%
C057	4A	133.144	158.198	3	F_culmorum;F_pseudograminearum;H_filipjevi	H. filipjevi (GR)	CAP8_c710_140	AQQD	151.158	4	36	0.0943597	0.216739	Top 10%
C045	3B	1.66834	50.0841	3	F_culmorum;F_pseudograminearum;H_filipjevi	H. filipjevi (GR)	RAC875_c27986_1460	CLQU	4.54065	5	35	0.107223	0.205153	Top 10%
C046	3B	55.5886	92.2651	4	F_culmorum;F_pseudograminearum;H_filipjevi;H_latipons	H. filipjevi (GR)	BS00075108_51	AFAQ	62.6665	6	24	0.0615856	0.165466	Top 10%
C095	7A	197.561	234.297	3	F_culmorum;F_pseudograminearum;H_filipjevi	H. filipjevi (GR)	Kukri_c51453_406	CBWL	224.833	7	20	0.026441	0.166684	Top 10%
C078	5D	113.468	149.207	3	F_culmorum;F_pseudograminearum;H_filipjevi	H. filipjevi (GR)	BS00021911_51	ABBH	119.528	8	20	0.0300616	0.164966	Top 10%
C009	1B	70.1816	101.904	3	F_culmorum;F_pseudograminearum;H_filipjevi	H. filipjevi (GR)	BobWhite_c14158_112	AHQF	85.5691	9	20	0.0365028	0.140132	Top 10%
C041	3A	97.1046	141.969	4	F_culmorum;F_pseudograminearum;H_filipjevi;H_latipons	H. filipjevi (GR)	wsnp_Ra_rep_c69692_67234463	DUNO	105.054	10	17	0.0185277	0.16145	Top 10%
C103	7D	19.5411	32.3925	3	F_culmorum;F_pseudograminearum;H_filipjevi	H. filipjevi (GR)	GENE_4592_95	BNBD	29.6105	11	17	0.040018	0.135834	Top 10%
C072	5B	78.7812	151.64	3	F_culmorum;F_pseudograminearum;H_filipjevi	H. filipjevi (GR)	wsnp_Ex_c12152_19428078	DOAC	122.645	12	14	0.0116245	0.120442	Top 10%
C030	2B	62.0062	165.605	4	F_culmorum;F_pseudograminearum;H_filipjevi;H_latipons	H. filipjevi (GR)	Excalibur_c53516_119	BFRR	67.5402	13	12	0.0420064	0.106676	Top 10%
C067	5A	7.1	108.765	3	F_culmorum;F_pseudograminearum;H_filipjevi	H. filipjevi (GR)	BobWhite_s66943_270	ANTY	101.2	15	11	0.0162156	0.07671	Top 10%
C091	7A	109.397	156.663	4	F_culmorum;F_pseudograminearum;H_filipjevi;H_latipons	H. filipjevi (GR)	wsnp_Ex_c2360_4422599	DPFG	126.404	16	10	0.00557722	0.110646	Top 10%
C061	4B	85.2095	115.453	3	F_culmorum;F_pseudograminearum;H_filipjevi	H. filipjevi (GR)	GENE_1584_692	BLMM	90.7053	17	8	0.0014427	0.0760097	Top 10%
C098	7B	45.1921	109.56	4	F_culmorum;F_pseudograminearum;H_filipjevi;H_latipons	H. filipjevi (GR)	Tdurum_contig102328_129	DBOX	77.1279	18	8	0.0302659	0.0657084	Top 10%
C041	3A	97.1046	141.969	4	F_culmorum;F_pseudograminearum;H_filipjevi;H_latipons	H. filipjevi (GR)	RAC875_c75448_80	CQYW	97.8118	19	8	0.00498848	0.0589019	Top 10%
C082	6B	16.9155	122.92	3	F_culmorum;F_pseudograminearum;H_filipjevi	H. filipjevi (GR)	RFL_Contig799_2152	CXJI	93.0131	20	8	0.0107236	0.057682	Top 10%
C009	1B	70.1816	101.904	3	F_culmorum;F_pseudograminearum;H_filipjevi	H. filipjevi (GR)	wsnp_Ex_rep_c67299_65844168	DRTM	90.2568	21	7	0.00224637	0.0946976	Top 10%
C024	2A	88.9177	158.66	3	F_culmorum;F_pseudograminearum;H_filipjevi	H. filipjevi (GR)	RAC875_c6156_428	CPZH	108.463	22	7	0.00166144	0.0879283	Top 10%
C045	3B	1.66834	50.0841	3	F_culmorum;F_pseudograminearum;H_filipjevi	H. filipjevi (GR)	Kukri_c1760_62	BWOL	14.1045	23	7	0.000812829	0.0869672	Top 10%
C024	2A	88.9177	158.66	3	F_culmorum;F_pseudograminearum;H_filipjevi	H. filipjevi (GR)	wsnp_CAP11_c838_518859	DNKD	104.132	24	7	0.00661786	0.0816387	Top 10%
C046	3B	55.5886	92.2651	4	F_culmorum;F_pseudograminearum;H_filipjevi;H_latipons	H. filipjevi (GR)	RAC875_c8081_435	CRGK	68.7099	25	7	0.0126468	0.080776	Top 10%
C067	5A	7.1	108.765	3	F_culmorum;F_pseudograminearum;H_filipjevi	H. filipjevi (GR)	BS00022098_51	ABEL	98.5954	26	7	0.00486152	0.0806377	Top 10%
C046	3B	55.5886	92.2651	4	F_culmorum;F_pseudograminearum;H_filipjevi;H_latipons	H. latipons (GR)	BS00109764_51	AGRZ	80.129	1	90	0.911139	0.677199	Top 10%
C040	3A	55.1086	96.9399	4	F_culmorum;F_pseudograminearum;H_filipjevi;H_latipons	H. latipons (GR)	Kukri_c1561_480	BWDC	85.386	2	14	0.104502	0.144482	Top 10%
C041	3A	97.1046	141.969	4	F_culmorum;F_pseudograminearum;H_filipjevi;H_latipons	H. latipons (GR)	wsnp_Ra_c27984_37480491	DUFO	111.28	3	11	0.0140609	0.108193	Top 10%
C040	3A	55.1086	96.9399	4	F_culmorum;F_pseudograminearum;H_filipjevi;H_latipons	H. latipons (GR)	Excalibur_c47907_517	BFDN	90.4938	4	9	0.0274041	0.125477	Top 10%
C084	6D	76.0826	115.079	4	F_culmorum;F_pseudograminearum;H_filipjevi;H_latipons	H. latipons (GR)	RFL_Contig5572_421	CXBK	85.0731	5	8	0.0080036	0.134139	Top 10%
C098	7B	45.1921	109.56	4	F_culmorum;F_pseudograminearum;H_filipjevi;H_latipons	H. latipons (GR)	BobWhite_c3541_152	AKFT	82.0224	6	6	0.0200824	0.098745	Top 10%
C041	3A	97.1046	141.969	4	F_culmorum;F_pseudograminearum;H_filipjevi;H_latipons	H. latipons (GR)	BS00041339_51	ACPU	115.647	7	6	0.00312156	0.0640967	Top 10%
C040	3A	55.1086	96.9399	4	F_culmorum;F_pseudograminearum;H_filipjevi;H_latipons	H. latipons (GR)	Ku_c8334_1639	BUMY	87.4392	9	4	0.00918882	0.0910868	Top 10%
C030	2B	62.0062	165.605	4	F_culmorum;F_pseudograminearum;H_filipjevi;H_latipons	H. latipons (GR)	Excalibur_c84741_99	BHPG	103.336	10	4	0.00917014	0.088451	Top 10%
C030	2B	62.0062	165.605	4	F_culmorum;F_pseudograminearum;H_filipjevi;H_latipons	H. latipons (GR)	RFL_Contig2815_1305	CVVR	141.08	11	3	0	0.0959754	Top 10%
C001	1A	13.7315	40.8	2	F_culmorum;F_pseudograminearum	F. culmorum (GR)	wsnp_Ex_c64327_63176640	DQWD	36.9	1	47	0.327463	0.369482	Top 10%
C084	6D	76.0826	115.079	4	F_culmorum;F_pseudograminearum;H_filipjevi;H_latipons	F. culmorum (GR)	BS00021881_51	ABAW	98.108	2	36	0.181666	0.332633	Top 10%
C032	2D	0	25.0923	2	F_culmorum;F_pseudograminearum	F. culmorum (GR)	wsnp_CAP12_c812_428290	DNMZ	19.0323	3	29	0.129262	0.2515	Top 10%
C091	7A	109.397	156.663	4	F_culmorum;F_pseudograminearum;H_filipjevi;H_latipons	F. culmorum (GR)	RFL_Contig2200_1024	CVOK	120.676	4	26	0.0934153	0.245825	Top 10%
C055	4A	22.5954	73.084	3	F_culmorum;F_pseudograminearum;H_filipjevi	F. culmorum (GR)	RAC875_c14911_1282	CIZJ	47.5316	5	17	0.0363241	0.191458	Top 10%
C080	5D	182.681	207.329	2	F_culmorum;F_pseudograminearum	F. culmorum (GR)	Excalibur_c2795_1518	BCPG	198.189	6	17	0.040423	0.189785	Top 10%
C077	5D	44.3712	76.025	2	F_culmorum;F_pseudograminearum	F. culmorum (GR)	BobWhite_c1930_153	AILK	67.4921	7	16	0.0271877	0.183183	Top 10%
C024	2A	88.9177	158.66	3	F_culmorum;F_pseudograminearum;H_filipjevi	F. culmorum (GR)	Kukri_c15489_626	BWCJ	101.974	8	15	0.0408236	0.168596	Top 10%
C025	2A	158.994	171.774	2	F_culmorum;F_pseudograminearum	F. culmorum (GR)	wsnp_Ex_rep_c108004_9140264	DRNM	167.874	9	14	0.0163829	0.163556	Top 10%
C088	7A	46.5895	69.5915	2	F_culmorum;F_pseudograminearum	F. culmorum (GR)	wsnp_Ra_c63822_63288359	DUKQ	56.4933	10	14	0.0442784	0.150943	Top 10%
C053	3D	136.258	162.122	2	F_culmorum;F_pseudograminearum	F. culmorum (GH)	Kukri_c43464_89	CAXH	149.003	1	68	0.782577	0.543044	Top 10%
C072	5B	78.7812	151.64	3	F_culmorum;F_pseudograminearum;H_filipjevi	F. culmorum (GH)	Excalibur_c23304_353	BBVH	95.4317	2	25	0.0753876	0.296557	Top 10%
C072	5B	78.7812	151.64	3	F_culmorum;F_pseudograminearum;H_filipjevi	F. culmorum (GH)	Kukri_c59051_579	CCQJ	146.481	3	19	0.0365711	0.255586	Top 10%
C045	3B	1.66834	50.0841	3	F_culmorum;F_pseudograminearum;H_filipjevi	F. culmorum (GH)	CAP12_rep_c3868_270	AOYE	5.85834	4	17	0.0549738	0.230813	Top 10%
C060	4B	51.3553	84.8021	4	F_culmorum;F_pseudograminearum;H_filipjevi;H_latipons	F. culmorum (GH)	RAC875_rep_c72961_977	CUHL	75.646	5	14	0.0830941	0.190309	Top 10%
C067	5A	7.1	108.765	3	F_culmorum;F_pseudograminearum;H_filipjevi	F. culmorum (GH)	BobWhite_rep_c64315_180	ANMM	99.1447	6	13	0.0341877	0.149551	Top 10%
C082	6B	16.9155	122.92	3	F_culmorum;F_pseudograminearum;H_filipjevi	F. culmorum (GH)	RAC875_c49751_54	CORU	120.607	7	12	0.0115571	0.188242	Top 10%
C082	6B	16.9155	122.92	3	F_culmorum;F_pseudograminearum;H_filipjevi	F. culmorum (GH)	RAC875_c17297_341	CJLW	58.1954	8	8	0.00481887	0.157078	Top 10%
C098	7B	45.1921	109.56	4	F_culmorum;F_pseudograminearum;H_filipjevi;H_latipons	F. pseudograminearum (GH)	RAC875_c72_473	CQXG	75.3694	1	133	0.819572	0.620245	Top 10%
C091	7A	109.397	156.663	4	F_culmorum;F_pseudograminearum;H_filipjevi;H_latipons	F. pseudograminearum (GH)	RFL_Contig3425_378	CWEQ	119.215	2	56	0.220882	0.31835	Top 10%
C112	6A	36.7036	88.9722	2	F_culmorum;F_pseudograminearum	F. pseudograminearum (GH)	BS00011010_51	AAOR	40.6036	3	16	0.0585434	0.122415	Top 10%
C009	1B	70.1816	101.904	3	F_culmorum;F_pseudograminearum;H_filipjevi	F. pseudograminearum (GH)	BS00067436_51	AEIN	97.7144	4	13	0.0314365	0.128034	Top 10%
C027	2B	12.6896	36.3526	2	F_culmorum;F_pseudograminearum	F. pseudograminearum (GH)	BS00049499_51	ACXC	20.1601	5	11	0.00828679	0.126223	Top 10%
C063	4D	47.5529	59.6729	2	F_culmorum;F_pseudograminearum	F. pseudograminearum (GH)	Kukri_rep_c68594_530	CGKC	53.6129	6	10	0.00744685	0.128155	Top 10%
C009	1B	70.1816	101.904	3	F_culmorum;F_pseudograminearum;H_filipjevi	F. pseudograminearum (GH)	BobWhite_c43917_288	AKWV	84.4331	7	9	0.00743989	0.116673	Top 10%
C024	2A	88.9177	158.66	3	F_culmorum;F_pseudograminearum;H_filipjevi	F. pseudograminearum (GH)	BS00077768_51	AFEG	139.847	8	7	0.000611675	0.116425	Top 10%
C067	5A	7.1	108.765	3	F_culmorum;F_pseudograminearum;H_filipjevi	F. pseudograminearum (GH)	BobWhite_c1796_701	AIGR	49.0271	9	4	0	0.090798	Top 10%
C002	1A	44.5488	119.29	3	F_culmorum;F_pseudograminearum;H_filipjevi	F. pseudograminearum (GH)	Ra_c110766_321	CXRC	106.27	11	4	0.00018315	0.0681654	Top 10%
C046	3B	55.5886	92.2651	4	F_culmorum;F_pseudograminearum;H_filipjevi;H_latipons	F. pseudograminearum (GH)	wsnp_Ex_c8715_14590273	DREU	76.596	12	4	0.0115285	0.0631505	Top 10%
C020	2A	14.6719	29.8702	2	F_culmorum;F_pseudograminearum	F. pseudograminearum (GH)	BobWhite_c13373_250	AHMR	18.5719	13	4	0.000187846	0.0332596	Top 10%
C061	4B	85.2095	115.453	3	F_culmorum;F_pseudograminearum;H_filipjevi	F. pseudograminearum (GH)	BobWhite_c15529_288	AHWU	114.884	14	3	0	0.0819802	Top 10%
C056	4A	83.4743	131.022	3	F_culmorum;F_pseudograminearum;H_filipjevi	F. pseudograminearum (GH)	CAP11_c1989_183	ANXU	94.1145	15	3	0	0.0819708	Top 10%
C009	1B	70.1816	101.904	3	F_culmorum;F_pseudograminearum;H_filipjevi	F. pseudograminearum (GH)	Excalibur_c94658_59	BIAA	94.4148	16	3	0	0.0818316	Top 10%
C060	4B	51.3553	84.8021	4	F_culmorum;F_pseudograminearum;H_filipjevi;H_latipons	F. pseudograminearum (GH)	Kukri_c2526_1375	BYEJ	66.3239	17	3	0	0.0818316	Top 10%
C002	1A	44.5488	119.29	3	F_culmorum;F_pseudograminearum;H_filipjevi	F. pseudograminearum (GH)	Kukri_c23985_166	BXXY	65.435	18	3	0	0.0810786	Top 10%
C009	1B	70.1816	101.904	3	F_culmorum;F_pseudograminearum;H_filipjevi	F. pseudograminearum (GH)	BS00041355_51	ACPV	74.8151	19	3	0	0.0788968	Top 10%
C082	6B	16.9155	122.92	3	F_culmorum;F_pseudograminearum;H_filipjevi	F. pseudograminearum (GH)	Tdurum_contig14046_364	DDSR	67.2402	20	3	0.000434395	0.0773699	Top 10%
C024	2A	88.9177	158.66	3	F_culmorum;F_pseudograminearum;H_filipjevi	F. pseudograminearum (GH)	wsnp_BF475068A_Ta_2_1	DNCB	108.463	21	3	0.00195335	0.0599223	Top 10%
C030	2B	62.0062	165.605	4	F_culmorum;F_pseudograminearum;H_filipjevi;H_latipons	F. pseudograminearum (GH)	Kukri_c4294_371	CAVJ	109.526	22	3	0.00412558	0.0581401	Top 10%
C060	4B	51.3553	84.8021	4	F_culmorum;F_pseudograminearum;H_filipjevi;H_latipons	F. pseudograminearum (GH)	Kukri_c28022_54	BYRW	81.7157	23	3	0.0115526	0.0519428	Top 10%
C088	7A	46.5895	69.5915	2	F_culmorum;F_pseudograminearum	F. pseudograminearum (GH)	Tdurum_contig47309_862	DIER	58.8193	24	3	0.000312295	0.0282134	Top 10%
					Network class	Within shared hotspot components	Outside shared hotspot components	Total	% within shared components
					Epistatic hub loci	76	12	88	0.864
					Non-hub loci	424	149	573	0.74
					Total	500	161	661	0.756
d) Robustness of hub enrichment to hub threshold and constrained null model
Hub threshold	Hub definition	No. hubs	Hubs within shared components	Hubs outside shared components	% hubs within shared components	% non-hubs within shared components	Odds ratio	Chromosome-constrained permutation P (two-sided)	Chromosome circular-shift P (two-sided)
Top 5%	Nominal top 5% by degree; ties retained	42	41	1	0.97619	0.741519	14.2919	0.00049995	0.00139986
Top 10%	Nominal top 10% by degree; ties retained	88	76	12	0.863636	0.739965	2.22563	0.00049995	0.00049995
Top 15%	Nominal top 15% by degree; ties retained	145	131	14	0.903448	0.715116	3.72764	9.999e-05	9.999e-05
Top 20%	Nominal top 20% by degree; ties retained	202	172	30	0.851485	0.714597	2.28984	9.999e-05	9.999e-05
Notes: Hub thresholds were applied within each phenotype-specific network, retaining ties at the degree cutoff. Chromosome-constrained permutations shuffled node degree within phenotype × chromosome strata, whereas circular shifts preserved within-chromosome spatial structure. Two-sided empirical P-values were based on 10 000 permutations.
