## Supporting tables 1-17 for "Integrated genomic analyses reveal hierarchical organisation of quantitative resistance to biologically distinct soil-borne pathogens in wheat": Table S11.xlsx

### Sheet: Table S11
Table S11. Model fit and out-of-fold predictive performance of additive and additive-plus-epistatic models across five wheat disease-resistance phenotypes.
Pathosystem	N	Selected interactions	Additive R²	Additive + epistasis R²	ΔR²	Partial F-test P	Additive OOF R²	Additive + epistasis OOF R²	OOF ΔR²	95% CI low	95% CI high	Paired permutation P	Interpretation
Heterodera filipjevi (Growth room)	133	0	0.521464	0.521464	0		0.330779	0.320446	-0.0103328	-0.021274	0.00144949	0.954205	No out-of-fold predictive improvement from epistatic terms.
Heterodera latipons (Growth room)	144	2	0.549547	0.584136	0.0345891	0.00678196	0.424024	0.422148	-0.0018765	-0.0268468	0.0223195	0.561244	Epistatic terms improved in-sample fit, but did not improve out-of-fold prediction.
Fusarium culmorum (Growth room)	138	7	0.571186	0.665007	0.0938215	0.000330489	0.360463	0.418542	0.0580798	-0.0106107	0.124216	0.0516948	Positive out-of-fold gain, but uncertainty included zero and the paired test was borderline.
Fusarium culmorum (Greenhouse)	151	4	0.470606	0.530354	0.0597476	0.00329124	0.346716	0.3705	0.0237841	-0.038511	0.0931332	0.229077	Epistatic terms improved in-sample fit; out-of-fold gain was small and not statistically supported.
Fusarium pseudograminearum (Greenhouse)	153	7	0.46235	0.560613	0.0982633	0.000342703	0.324397	0.374051	0.0496544	-0.00573584	0.10921	0.0423958	Positive out-of-fold gain with a small paired permutation P, although the bootstrap CI marginally included zero.
Notes. All models included PC1–PC3 to account for population structure. The additive model contained the main effects of the unique markers represented among the candidate interaction pairs. The in-sample additive-plus-epistatic model used the number of interactions selected in the original analysis; its nested partial F-test assesses model fit only and is not a test of predictive improvement. Pr…
