## Supporting tables 1-17 for "Integrated genomic analyses reveal hierarchical organisation of quantitative resistance to biologically distinct soil-borne pathogens in wheat": Table S12.xlsx

### Sheet: Table S12A-C
Table S12. Long-range linkage disequilibrium and integrated evidence for resistance-associated loci prioritised for haplotype analysis.
(a) Marker pairs showing long-range or local LD and their relationships to LD-defined hotspots, including PC-adjusted LD (r²) and MAF-matched null comparisons for interchromosomal pairs.
Marker 1	Chr 1	Position 1 (cM)	Marker 2	Chr 2	Position 2 (cM)	LD (r²)	Pathosystem	Hotspot 1	Hotspot 2	Same hotspot?	LD class	Interpretation	PC1–PC3-adjusted LD (r²)	Bootstrap 95% CI	MAF-matched null mean r²	Empirical P
AJFC	3B	30.334	DOAC	5B	122.645	0.250479	H. filipjevi	H021	H038	No	Interchromosomal / long-range	Interchromosomal long-range LD. Because both loci affect the same resistance trait but occur in different hotspots, the association is consistent with possible historical co-selection. Population structure, relatedness, drift, and breeding history remain alternative explanations.	0.273826	0.101–0.479	0.0148889	0.000129999
AJFC	3B	30.334	CXJI	6B	93.013	0.197	H. filipjevi	H021	H045	No	Interchromosomal / long-range	Interchromosomal long-range LD. Because both loci affect the same resistance trait but occur in different hotspots, the association is consistent with possible historical co-selection. Population structure, relatedness, drift, and breeding history remain alternative explanations.	0.221608	0.079–0.396	0.0125791	0.000369996
DOAC	5B	122.645	BIEQ	5B	126.024	0.364036	H. filipjevi	H038	H038	Yes	Intrachromosomal / local	Intrachromosomal LD within the same hotspot; most parsimoniously explained by physical linkage rather than interchromosomal co-selection.	0.372692	0.155–0.611	–	–
													Robustness analysis: marker genotypes were residualised against PC1–PC3; 95% CIs used 10,000 accession-level bootstrap resamples. Interchromosomal empirical P values
(b) Low-frequency markers for which the minor-allele genotype class had a lower mean disease score than the major-allele class.
Marker	Chr	Position (cM)	MAF	GWAS P-value	Minor-allele class mean	Major-allele class mean	Score difference (major − minor)	Pathosystem	Validation / breeding relevance
AGVI	3A	128.641	0.11875	0.0353383	2.64311	2.93894	0.295824	F. culmorum	Candidate for independent validation; breeding value requires confirmation across populations and environments.
CPZH	2A	108.463	0.0621118	0.00245681	19.4245	29.9409	10.5163	H. filipjevi
DPQT	2B	90.9714	0.0931677	0.0144498	19.8392	30.0564	10.2172	H. filipjevi
BCZL	2B	107.149	0.0807453	0.00316241	18.5171	30.4625	11.9455	H. filipjevi
CLQU	3B	4.54065	0.130435	0.0024431	19.9889	30.7255	10.7366	H. filipjevi
AQQD	4A	151.158	0.204969	0.000797798	20.4791	31.3467	10.8676	H. filipjevi
CPWS	5A	82.7211	0.0621118	0.00117115	18.173	29.9209	11.7479	H. filipjevi
ABVZ	5D	32.8017	0.0628931	0.0317302	20.3094	30.566	10.2566	H. filipjevi
ABBH	5D	119.528	0.0621118	0.00566257	15.7009	30.1818	14.481	H. filipjevi
BCEO	2B	77.207	0.05	0.0443929	2.58594	2.89736	0.311422	F. pseudograminearum
CGKC	4D	53.6129	0.13125	0.0160341	2.63996	2.95002	0.310068	F. pseudograminearum
CWEQ	7A	119.215	0.124224	0.00294195	2.52945	2.93574	0.406287	F. pseudograminearum
c) Representative loci prioritized for haplotype analysis using convergent evidence from GWAS, LD-defined hotspots, candidate-gene annotation, epistatic-network topology, and long-range LD. Low-frequency favourable alleles are considered candidates for independent validation; their effect stability should be evaluated across populations and environments before breeding deployment.
Priority	Short marker	Chr	Position (cM)	Pathosystem	GWAS P-value	MAF	Hotspot	Component	Candidate gene	Gene annotation	Epistatic status	Degree	LD partner(s)	LD (r²)	Selection rationale
1	DOAC	5B	122.645	H. filipjevi	1.76e-05	0.112	H038	C072	LOC123113587	Trafficking protein particle complex subunit 8	Hub	14	AJFC, BIEQ	0.250, 0.364	Highest priority for haplotype analysis
2	CXJI	6B	93.013	H. filipjevi	0.00052	0.24	H045	C082	LOC123139428	E3 ubiquitin-protein ligase WAV3	Hub	8	AJFC	0.197	High priority
3	AJFC	3B	30.334	H. filipjevi	0.000878	0.18	H021	Conserved	—	—	Network node	5	DOAC, CXJI	0.250, 0.197	High priority
4	BIEQ	5B	126.024	H. filipjevi	0.000781	0.118	H038	C072	—	—	Hub	47	DOAC	0.364	Include as linked marker
Note
Marker Code	Chr	Original marker name
AGVI	3A	BS00110564_51
CPZH	2A	RAC875_c6156_428
DPQT	2B	wsnp_Ex_c30447_39360584
BCZL	2B	Excalibur_c30728_218
CLQU	3B	RAC875_c27986_1460
AQQD	4A	CAP8_c710_140
CPWS	5A	RAC875_c60522_1278
ABVZ	5D	BS00024761_51
ABBH	5D	BS00021911_51
BCEO	2B	Excalibur_c25234_143
CGKC	4D	Kukri_rep_c68594_530
CWEQ	7A	RFL_Contig3425_378
DOAC	5B	wsnp_Ex_c12152_19428078
CXJI	6B	RFL_Contig799_2152
AJFC	3B	BobWhite_c25670_425
BIEQ	5B	Excalibur_c9868_1206
Chr- chromosome
