## Supporting tables 1-17 for "Integrated genomic analyses reveal hierarchical organisation of quantitative resistance to biologically distinct soil-borne pathogens in wheat": Table S13.xlsx

### Sheet: Table S13
Table S13. Local haplotype variation and within-allele haplotype effects at prioritised resistance-associated loci. Local haplotypes were defined using markers within chromosome-specific LD windows around prioritised resistance-associated loci. Haplotype effects were evaluated within focal-marker allele classes, with multiple testing controlled globally across all 67 testable comparisons using th…
Pathosystem	Locus	Chr	Position (cM)	Focal SNP allele	No. haplotypes	Lowest-scoring haplotype	Lowest mean disease score	Highest mean disease score	Score difference	NumDF	DenDF	F-value	P-value	BH-FDR q-value	FDR q < 0.05
Heterodera filipjevi (growth room)	ABBH	5D	119.528	1	3	11	17.4815	35	17.5185	1	451	1.04567	0.307055	0.478434	No
	ABZC	6B	57.074	0	3	12	21.8889	30.1835	8.29457	1	73	0.546285	0.46221	0.623002	No
	AJFC	3B	30.3344	0	3	12	22.6667	30.1086	7.44192	1	85	0.173669	0.677922	0.796855	No
	ANWW	5A	96.7819	1	3	11	25.3118	34.0667	8.75484	1	292	1.63046	0.202653	0.413891	No
	BIEQ	5B	126.024	0	5	11	20.4	42.2222	21.8222	1	52	1.6048	0.210868	0.413891	No
	BIEQ	5B	126.024	1	5	11	20.4	42.2222	21.8222	2	414	4.78344	0.0088352	0.0369974	Yes
	BLMM	4B	90.7053	1	3	11	23.4412	36.5238	13.0826	1	370	4.79616	0.029147	0.0849066	No
	BOJE	1A	87.4572	0	3	12	20.8333	30.5988	9.76549	1	139	2.08395	0.151105	0.332606	No
	BOKY	3B	12.6468	0	4	13	23.9167	34.3939	10.4773	1	193	1.04957	0.306888	0.478434	No
	BOKY	3B	12.6468	1	4	13	23.9167	34.3939	10.4773	1	277	1.60798	0.20584	0.413891	No
	CXJI	6B	93.0131	0	4	12	19.5556	30.5309	10.9753	1	109	0.891922	0.347046	0.516712	No
	CXJI	6B	93.0131	1	4	12	19.5556	30.5309	10.9753	1	346	0.107966	0.74267	0.829315	No
	DDYU	4A	151.327	0	3	12	21.3333	30.696	9.36267	1	91	0.0532168	0.818075	0.870017	No
	DNGU	6B	73.2428	0	5	13	20	35	15	2	75	0.73374	0.483524	0.623002	No
	DNGU	6B	73.2428	1	5	13	20	35	15	1	388	1.37941	0.240922	0.413891	No
	DOAC	5B	122.645	0	3	12	15.5556	30.042	14.4864	1	46	2.26968	0.138764	0.320592	No
	DOHW	1B	78.4434	0	4	12	22.1667	32.7619	10.5952	1	79	0.356724	0.552039	0.697861	No
	DOHW	1B	78.4434	1	4	12	22.1667	32.7619	10.5952	1	361	0.895479	0.34463	0.516712	No
H. latipons (growth room)	ACPU	3A	115.647	0	3	31	9.06452	10.8381	1.77355	1	502	16.4713	5.72736e-05	0.000639555	Yes
	AGRZ	3B	80.129	0	5	35	6.75	11.1731	4.42308	1	334	1.40233	0.237175	0.413891	No
	AGRZ	3B	80.129	1	5	35	6.75	11.1731	4.42308	2	845	6.13857	0.00225545	0.0124588	Yes
	ALKF	7A	148.431	0	4	32	9.125	10.3098	1.18478	1	430	0.0823415	0.774287	0.850447	No
	ALKF	7A	148.431	1	4	32	9.125	10.3098	1.18478	1	814	0.00176977	0.966454	0.966454	No
	ANTB	4B	55.545	0	5	33	4.95833	10.775	5.81667	1	534	0.0025789	0.959518	0.966454	No
	ANTB	4B	55.545	1	5	33	4.95833	10.775	5.81667	2	629	20.5527	2.25745e-09	7.56246e-08	Yes
	CFBB	3B	71.34	0	5	13	6.55556	10.7708	4.21528	2	445	25.9771	2.13645e-11	1.43142e-09	Yes
	CFBB	3B	71.34	1	5	13	6.55556	10.7708	4.21528	1	806	3.10506	0.0784283	0.210188	No
	CVFA	7B	67.473	0	3	12	5.79167	9.95513	4.16346	1	334	9.70495	0.00199694	0.0121632	Yes
	DSOY	3B	62.9	0	5	35	6.75	11.1731	4.42308	1	334	1.40233	0.237175	0.413891	No
	DSOY	3B	62.9	1	5	35	6.75	11.1731	4.42308	2	861	6.06743	0.00241738	0.0124588	Yes
Fusarium culmorum (greenhouse)	AILJ	6B	122.256	0	6	12	2.5	2.972	0.472	1	328	2.45578	0.118057	0.292957	No
	AILJ	6B	122.256	1	6	12	2.5	2.972	0.472	3	1166	0.310534	0.817789	0.870017	No
	BBVH	5B	95.4317	0	4	31	2.82602	3.375	0.548984	1	328	5.61679	0.0183673	0.0586005	No
	BBVH	5B	95.4317	1	4	31	2.82602	3.375	0.548984	1	1278	0.605294	0.436709	0.622543	No
	CJLW	6B	58.1954	0	4	31	2.81565	3.11429	0.298634	2	417	0.0760752	0.926759	0.955275	No
	DGKX	1A	81.5112	0	5	31	2.825	3.36667	0.541667	3	486	3.66799	0.012322	0.0458654	Yes
	DRKE	1A	107.663	0	6	32	2.53333	3.20909	0.675758	3	486	7.98299	3.33028e-05	0.000446258	Yes
	DRKE	1A	107.663	1	6	32	2.53333	3.20909	0.675758	1	918	5.6624	0.0175358	0.0586005	No
Fusarium culmorum (growth room)	AIJO	1A	70.1018	1	3	31	2.89568	3.68333	0.78765	1	1408	13.2244	0.000286287	0.00239766	Yes
	CJTE	6B	39.8	0	3	11	2.4375	2.94698	0.50948	1	108	1.42444	0.235289	0.413891	No
	DICA	4A	147.151	0	4	12	2.55455	3.4	0.845455	1	488	6.67092	0.0100899	0.039766	Yes
	DICA	4A	147.151	1	4	12	2.55455	3.4	0.845455	1	1078	10.9278	0.000978534	0.00728464	Yes
	DJNG	4B	89.3995	0	3	12	2.3	2.98718	0.687179	1	388	8.56688	0.00362488	0.0173476	Yes
	DMVX	1A	61.769	1	3	11	2.70323	3.05652	0.353296	1	978	0.558061	0.455222	0.623002	No
	DQZL	5A	57.9289	0	4	32	2.775	3.48182	0.706818	1	138	0.52326	0.470679	0.623002	No
	DQZL	5A	57.9289	1	4	32	2.775	3.48182	0.706818	1	1458	0.497162	0.480863	0.623002	No
	DSXC	1B	78.4498	0	4	13	2.55	2.98641	0.436408	2	447	2.49027	0.0840371	0.216557	No
Fusarium pseudograminearum (greenhouse)	ACPV	1B	74.8151	0	4	11	2.77198	3.2	0.428017	1	678	1.4772	0.224637	0.413891	No
	ACPV	1B	74.8151	1	4	11	2.77198	3.2	0.428017	1	838	7.61222	0.0059238	0.0264596	Yes
	ADZO	3B	45.8941	1	3	33	2.78676	2.98566	0.198891	1	968	1.28591	0.257084	0.420112	No
	AJKC	6B	116.546	0	4	12	2.75807	3.02083	0.262768	1	418	0.268808	0.604407	0.736278	No
	AJKC	6B	116.546	1	4	12	2.75807	3.02083	0.262768	1	1118	2.21933	0.136574	0.320592	No
	AKWV	1B	84.4331	0	6	11	2.74306	3.05769	0.314636	2	647	1.37872	0.25264	0.420112	No
	AKWV	1B	84.4331	1	6	11	2.74306	3.05769	0.314636	2	827	0.928643	0.395501	0.576056	No
	BFCV	1A	65.435	0	5	12	2.6875	2.95759	0.270095	1	508	0.227152	0.633848	0.758354	No
	BFCV	1A	65.435	1	5	12	2.6875	2.95759	0.270095	2	917	0.520858	0.594186	0.736278	No
	BIAA	1B	94.4148	0	3	12	2.35714	2.93359	0.576451	1	288	28.6464	1.7761e-07	3.96662e-06	Yes
	DMIR	4B	95.243	1	4	32	2.58333	2.96646	0.38313	2	1177	3.89278	0.0206517	0.0628939	No
	DMUL	5A	43.2669	1	4	32	2.625	3.14773	0.522727	2	1227	4.2951	0.0138408	0.0488069	Yes
	DNGW	1A	115.39	1	4	32	2.775	3.33333	0.558333	2	867	8.75732	0.000171653	0.00164296	Yes
	DOLQ	3B	34.1999	0	3	31	2.86323	3.45833	0.595098	1	238	20.6686	8.69494e-06	0.00014564	Yes
	DPPN	6B	42.4219	1	3	11	2.73809	2.94539	0.207293	1	1178	2.03586	0.153892	0.332606	No
	DQAP	6B	71.7641	0	5	33	2.625	3.04829	0.423295	2	507	6.9027	0.00110225	0.0073851	Yes
	DQAP	6B	71.7641	1	5	33	2.625	3.04829	0.423295	1	848	4.66047	0.0311447	0.0869457	No
	DRDV	3B	20.1354	0	3	31	2.83333	2.99811	0.16478	1	628	0.146002	0.702515	0.797771	No
	DSQX	5A	74.762	1	3	31	2.84648	3.13889	0.292408	1	1408	0.00979129	0.921191	0.955275	No
	DTVI	5B	139.396	1	3	31	2.83841	3.09464	0.256228	1	1328	0.155475	0.69342	0.797771	No
