## Supporting tables 1-17 for "Integrated genomic analyses reveal hierarchical organisation of quantitative resistance to biologically distinct soil-borne pathogens in wheat": Table S14.xlsx

### Sheet: Table S14
Table S14. Gene Ontology over-representation analysis of resistance-associated candidate genes. Significantly enriched Gene Ontology (GO) terms (Benjamini–Hochberg false-discovery rate < 0.05) are reported for candidate genes across the four soil-borne wheat pathosystems. Analyses were restricted to unambiguously mapped genes with available GO annotations, with multiple-testing correction applied…
Pathosystem	Ontology	GO ID	GO term	Candidate genes (k)	Annotated candidate genes (N)	Background genes (K)	Annotated background genes (M)	Fold enrichment	P value	BH-FDR-adjusted P-value	Candidate TraesCS genes	Candidate LOC IDs	Evidence codes	Statistical support	GO evidence quality	Interpretation	Caution note
H. filipjevi	MF	GO:0048306	calcium-dependent protein binding	2	113	9	69910	137.483	9.25354e-05	0.0118445	TraesCS2B03G1160800; TraesCS2B03G1161100	LOC123041940; LOC123046554	IBA	Low-count / interpret cautiously	Curated/phylogenetic evidence present	Not explicitly defence-specific	supported by only 1–2 candidate genes; term is not defence-specific by name
H. latipons	BP	GO:0009627	systemic acquired resistance	2	32	34	56664	104.162	0.000171381	0.00891184	TraesCS3B03G1121400; TraesCS3B03G1121500	LOC123066157; LOC123066158	IEA	Low-count / interpret cautiously	IEA only	Explicitly defence/response-related GO term	supported by only 1–2 candidate genes; GO support is electronic-only
F. culmorum	CC	GO:0000139	Golgi membrane	10	124	1147	49754	3.49819	0.000622926	0.0367526	TraesCS1A03G0823500; TraesCS3B03G0004000; TraesCS3B03G0057600; TraesCS3B03G0057700; TraesCS3B03G0057800; TraesCS4B03G0528600; TraesCS4B03G0918400; TraesCS4B03G0918900; TraesCS5A03G1013700; TraesCS5B03G0945300	LOC123062658; LOC123064361; LOC123064362; LOC123067155; LOC123068147; LOC123092400; LOC123093814; LOC123093816; LOC123105345; LOC123116920	IBA; IEA	Moderate	Curated/phylogenetic evidence present	Not explicitly defence-specific	term is not defence-specific by name
F. pseudograminearum	MF	GO:0001228	DNA-binding transcription activator activity, RNA polymerase II-specific	5	190	44	69910	41.8122	1.40142e-07	2.5646e-05	TraesCS1A03G1006100; TraesCS2A03G0876600; TraesCS3B03G0040400; TraesCS6A03G0761500; TraesCS6B03G0906400	LOC100682444; LOC123069141; LOC123134451; LOC123134454; LOC123189700	IEA	Strong	IEA only	Not explicitly defence-specific	GO support is electronic-only; term is not defence-specific by name
F. pseudograminearum	MF	GO:0000978	RNA polymerase II cis-regulatory region sequence-specific DNA binding	11	190	716	69910	5.65282	5.00714e-06	0.000458154	TraesCS1A03G1006100; TraesCS2A03G0876600; TraesCS3B03G0040400; TraesCS5B03G1347800; TraesCS6A03G0761500; TraesCS6B03G0906400; TraesCS6B03G0906600; TraesCS7A03G0346700; TraesCS7A03G1150400; TraesCS7A03G1151600; TraesCS7B03G0683800	LOC100682444; LOC123069141; LOC123087506; LOC123134451; LOC123134454; LOC123134455; LOC123149187; LOC123149189; LOC123151411; LOC123155579; LOC123189700	IBA	Strong	Curated/phylogenetic evidence present	Not explicitly defence-specific	term is not defence-specific by name
F. pseudograminearum	MF	GO:0000981	DNA-binding transcription factor activity, RNA polymerase II-specific	10	190	813	69910	4.5258	8.71542e-05	0.0053164	TraesCS1A03G1006100; TraesCS2A03G0876600; TraesCS3B03G0040400; TraesCS6A03G0761500; TraesCS6B03G0906400; TraesCS6B03G0906600; TraesCS7A03G0346700; TraesCS7A03G1150400; TraesCS7A03G1151600; TraesCS7B03G0683800	LOC100682444; LOC123069141; LOC123134451; LOC123134454; LOC123134455; LOC123149187; LOC123149189; LOC123151411; LOC123155579; LOC123189700	IBA	Strong	Curated/phylogenetic evidence present	Not explicitly defence-specific	term is not defence-specific by name
F. pseudograminearum	MF	GO:0046982	protein heterodimerization activity	9	190	715	69910	4.63151	0.000165791	0.00758493	TraesCS1A03G1006100; TraesCS2A03G0876600; TraesCS3B03G0040400; TraesCS3B03G1099700; TraesCS6A03G0761500; TraesCS6B03G0906400; TraesCS7A03G0345400; TraesCS7A03G1150100; TraesCS7A03G1151600	LOC100682444; LOC123062976; LOC123069141; LOC123134451; LOC123134454; LOC123149189; LOC123149915; LOC123154567; LOC123189700	IEA	Strong	IEA only	Not explicitly defence-specific	GO support is electronic-only; term is not defence-specific by name
F. pseudograminearum	MF	GO:0050660	flavin adenine dinucleotide binding	8	190	593	69910	4.96388	0.000240936	0.00881824	TraesCS1A03G0163300; TraesCS1A03G0164300; TraesCS2B03G0143500; TraesCS2B03G0144600; TraesCS2B03G0144700; TraesCS2B03G0145500; TraesCS4A03G0881400; TraesCS5A03G0839400	LOC123038883; LOC123040235; LOC123040236; LOC123043336; LOC123087766; LOC123107644; LOC123189229; LOC123189255	IBA; IEA	Strong	Curated/phylogenetic evidence present	Not explicitly defence-specific	term is not defence-specific by name
F. pseudograminearum	MF	GO:0016702	oxidoreductase activity, acting on single donors with incorporation of molecular oxygen, incorporation of two atoms of oxygen	4	190	133	69910	11.0661	0.000500898	0.0130949	TraesCS5B03G0053600; TraesCS5B03G0053800; TraesCS5B03G0068800; TraesCS6B03G0043100	LOC123110174; LOC123110233; LOC123115497; LOC123133136	IEA	Moderate	IEA only	Not explicitly defence-specific	GO support is electronic-only; term is not defence-specific by name
F. pseudograminearum	MF	GO:0043565	sequence-specific DNA binding	10	190	1117	69910	3.29407	0.00104762	0.0222123	TraesCS1A03G0874800; TraesCS1A03G0875300; TraesCS1A03G1006100; TraesCS1D03G0059400; TraesCS2A03G0876600; TraesCS3B03G0040400; TraesCS4B03G0123500; TraesCS5B03G1347800; TraesCS5D03G0903400; TraesCS6A03G0761500	LOC100682444; LOC123064843; LOC123069141; LOC123087506; LOC123090934; LOC123122905; LOC123134451; LOC123179955; LOC123180147; LOC123189700	IBA; IEA	Moderate	Curated/phylogenetic evidence present	Not explicitly defence-specific	term is not defence-specific by name
F. pseudograminearum	MF	GO:0042393	histone binding	4	190	176	69910	8.36244	0.00141887	0.0259654	TraesCS3B03G0040300; TraesCS4B03G0123400; TraesCS7A03G0345300; TraesCS7A03G1326000	LOC123068241; LOC123090933; LOC123149744; LOC123149755	IBA	Moderate	Curated/phylogenetic evidence present	Not explicitly defence-specific	term is not defence-specific by name
F. pseudograminearum	MF	GO:0015171	amino acid transmembrane transporter activity	4	190	204	69910	7.21465	0.00242633	0.0403653	TraesCS2D03G0651100; TraesCS4D03G0266600; TraesCS4D03G0266800; TraesCS5B03G0054000	LOC123049328; LOC123096726; LOC123096729; LOC123110175	IBA; IEA	Moderate	Curated/phylogenetic evidence present	Not explicitly defence-specific	term is not defence-specific by name
F. pseudograminearum	CC	GO:0016602	CCAAT-binding factor complex	6	142	60	49754	35.038	2.14272e-08	2.01416e-06	TraesCS1A03G1006100; TraesCS2A03G0876600; TraesCS3B03G0040400; TraesCS6A03G0761500; TraesCS6B03G0906400; TraesCS6B03G0906600	LOC100682444; LOC123069141; LOC123134451; LOC123134454; LOC123134455; LOC123189700	IBA; IEA	Strong	Curated/phylogenetic evidence present	Not explicitly defence-specific	term is not defence-specific by name
			Metric	Value
			Candidate LOC genes in atlas	1093
			Unambiguous LOC→TraesCS mappings	657
			Ambiguous mappings excluded	26
			Unmapped LOC genes	410
			Unique TraesCS candidate genes after collapsing	655
			Formal significance threshold	BH-FDR < 0.05
			Multiple-testing scope	Within each pathosystem × ontology
