## Supporting tables 1-17 for "Integrated genomic analyses reveal hierarchical organisation of quantitative resistance to biologically distinct soil-borne pathogens in wheat": Table S15.xlsx

### Sheet: Table S15
Table S15. Comparative functional annotation and public transcriptomic evidence supporting prioritised candidate genes.
Marker	Wheat candidate gene	Putative Arabidopsis orthologue	Conserved biological process	Syncytia (log₂FC)	Infected roots (log₂FC)	Nematode water (log₂FC)	P value	Migratory stage (log₂FC)	P value	Experimental validation
BobWhite_c11044_322	TaTRXh1 (Thioredoxin H1)	AT3G51030	Redox homeostasis	10.8	5.2	1.15	0.00079	1.36	0.0197	RT–qPCR expression analysis, Arabidopsis mutant assay, KASP evaluation
Tdurum_contig10380_87	YAK1	AT5G35980	Protein kinase signalling	−5.1	−6.1	−1.07	0.06	−1.50	0.01	RT–qPCR expression analysis, Arabidopsis mutant assay
wsnp_Ex_c12152_19428078	Alpha/beta hydrolase	AT4G24160	Hydrolase activity	−8.3	−10.2	4.03	9e-05	−1.08	0.15	—
BS00021911_51	UDP-glucose pyrophosphorylase	AT3G03250	Carbohydrate metabolism	9.7	7.6	−1.05	0.082	−1.25	0.24	—
GENE_3643_95	UDP-glucose pyrophosphorylase	AT5G17310	Carbohydrate metabolism	9.1	4.3	1.11	0.42	−1.16	0.2	—
Kukri_c51453_406	AAA-type ATPase family protein	AT1G45000	ATP-dependent protein remodeling	10.3	9.3	−1.05	0.34	1.03	0.67	—
Notes. Public transcriptomic evidence was compiled from published Arabidopsis thaliana–Heterodera schachtii datasets and was used to support prioritisation of wheat candidate genes. Expression values are reported as log₂ fold changes relative to the corresponding controls. RT–qPCR expression analysis and Arabidopsis mutant assays were performed only for TaTRXh1 and YAK1 in the present study. Thes…
