## Supporting tables 1-17 for "Integrated genomic analyses reveal hierarchical organisation of quantitative resistance to biologically distinct soil-borne pathogens in wheat": Table S16.xlsx

### Sheet: Table 16
Table S16. Representative multilocus KASP profiles among wheat accessions with contrasting responses to Heterodera filipjevi.
USDA wheat accession	Cysts/plant (mean, n=3)	Host status	Chromosome
			2B	1A	3B	5B	3A	2B
			IWB66494	IWA135	IWB67389	IWB28883	IWA94	IWB23232
SY-97621-05	0.5	HR	B	R	S	B	S	S
SY Steelhead	0.666667	HR	S	R	S	B	S	S
SY-B041418	0.666667	HR	B	R	S	R	S	S
Svevo	1.66667	HR	R	R	S	R	R	S
UC1768	2	R	B	S	S	R	S	R
C0900046	2	R	B	R	S	B	R	R
LNR10-0551	2	R	B	R	S	U	R	S
Chara	2	R	R	N	N	R	S	R
COI565W	4	MR	B	R	S	B	R	R
KW070559	4.33333	MR	B	B	S	R	S	S
HR07024-4	4	MR	B	U	S	R	S	S
WA8165	4.33333	MR	S	S	N	U	S	S
WA 8224	6	S	S	R	S	R	S	S
WHIT	6	S	R	R	S	R	S	R
IDO1304S	6	S	B	R	S	R	S	S
WA 8193	6	S	U	R	N	B	R	B
WB-1035CL+	8.33333	HS	S	R	S	R	S	S
Avocet	8.33333	HS	B	R	S	R	S	S
IDO1203S	8.33333	HS	S	S	N	B	S	R
LCS-Atomo	8.33333	HS	S	R	N	R	S	S
Notes. Twenty accessions from the independent 141-accession panel are shown, with four accessions representing each of five nematode-response classes: highly resistant (HR, <2 cysts per plant), resistant (R, 2–<4), moderately resistant (MR, 4–<6), susceptible (S, 6–<8) and highly susceptible (HS, >8). Female cyst numbers are means across three greenhouse replicates. Genotype codes: R, putatively …
