## Supporting tables 1-17 for "Integrated genomic analyses reveal hierarchical organisation of quantitative resistance to biologically distinct soil-borne pathogens in wheat": Table S17.xlsx

### Sheet: Supplementary Table S17
Table S17. Independent evaluation of six GWAS-derived KASP markers associated with Heterodera filipjevi resistance.
Analysis	Marker	Chr.	Genotype-call classes	Valid calls, n	Favourable vs alternative homozygotes (nF vs nA) ​ vs n A ​	Call rate (%)	Mean cyst number	Median cyst number	Effect size	Primary test	P	FDR q	Sensitivity analysis and interpretation
Primary	IWB66494	2B	Favourable G homozygote vs alternative homozygote	134	25 vs 68	95.04	7.80 vs 7.82	8.67 vs 8.33	Mean difference = −0.02; Cliff's δ = 0.004	Mann–Whitney U	0.982704	0.982704	0.797; no evidence of association
Primary	IWA135	1A	Favourable C homozygote vs alternative homozygote	132	95 vs 30	93.62	7.30 vs 7.89	7.50 vs 7.92	Mean difference = −0.59; Cliff's δ = −0.100	Mann–Whitney U	0.411447	0.685745	0.380; favourable direction, not significant
Primary	IWB67389	3B	Favourable T homozygote vs alternative homozygote	104	4 vs 94	73.76	5.42 vs 7.22	5.50 vs 7.00	Mean difference = −1.80; Cliff's δ = −0.250	Mann–Whitney U	0.403513	0.685745	0.409; favourable class limited to n = 4
Primary	IWB28883	5B	Favourable G homozygote vs alternative homozygote	135	106 vs 0	95.74	7.50 vs —	7.58 vs —	Not estimable	Not testable			Not testable; alternative class absent
Primary	IWA94	3A	Favourable C homozygote vs alternative homozygote	137	23 vs 112	97.16	6.04 vs 7.59	5.67 vs 7.58	Mean difference = −1.55; Cliff's δ = −0.232	Mann–Whitney U	0.081003	0.405015	0.070; strongest favourable trend, not FDR-significant
Primary	IWB23232	2B	Favourable A homozygote vs alternative homozygote	140	52 vs 86	99.29	7.29 vs 7.32	7.17 vs 7.50	Mean difference = −0.03; Cliff's δ = −0.003	Mann–Whitney U	0.980711	0.982704	0.919; no evidence of association
Exploratory	IWB66494	2B	G homozygote / both-allele / alternative homozygote		25 / 41 / 68		7.80 / 6.12 / 7.82	8.67 / 5.67 / 8.33	Kruskal–Wallis H = 6.83; both vs alternative: Holm P = 0.029	Kruskal–Wallis	0.032925	0.06585	0.0249; q = 0.0498; both-allele effect requires confirmation
Notes. Phenotypic values are mean female cyst numbers across valid greenhouse replicates. Primary comparisons used two-sided Mann–Whitney U-tests, with Benjamini–Hochberg FDR correction across testable markers. Effect estimates were calculated as favourable minus alternative homozygote; negative values indicate fewer cysts in the favourable class. The exploratory IWB66494 analysis used a Kruskal–…
